# Assessing the conservation and targets of putative sRNAs in *Streptococcus pneumoniae*

**DOI:** 10.1101/2024.11.14.623631

**Authors:** Matthew C. Eichelman, Michelle M. Meyer

**Author notes:** Address correspondence to Michelle M. Meyer,.

## Abstract

RNA regulators are often found in regulatory networks and mediate growth and virulence in bacteria. Small RNAs (sRNAs) are non-coding RNAs that modulate translation initiation and mRNA degradation by base-pairing. To better understand the role of sRNAs in pathogenicity several studies identified sRNAs in *Streptococcus pneumoniae*; however, little functional characterization has followed. This study’s goals are: 1) survey putative sRNAs in *S. pneumoniae*; 2) assess the conservation of these sRNAs; and 3) examine their predicted targets. Three previous studies in *S. pneumoniae* identified 287 putative sRNAs by high-throughput sequencing. This study narrows the candidates to a list of 58 putative sRNAs. BLAST analysis indicates that the 58 sequences are highly conserved across the *S. pneumoniae* pangenome, and 25 of them are identified sporadically in other Streptococcus species. However, only 2 have corresponding sequences identified across several Streptococcus species. We used four RNA-target prediction programs to predict targets for each of the 58 putative sRNAs. Across all probable predictions, six sRNAs have overlapping targets predicted by multiple programs, four of which target numerous transposase encoding transcripts. sRNAs targeting transposase genes display nearly identical and perfect base-pairing. One sRNA, M63 (Spd_sr37), has several probable targets in the CcpA regulon, a network responsible for global catabolite repression, suggesting a possible biological function in carbon metabolism control. Each M63-target interaction exhibits unique base-pairing increasing confidence in the biological relevance of the result. This study produces a list of S*. pneumoniae* putative sRNAs whose predicted targets suggest functional significance in transposon and carbon metabolism regulation.

**Importance:** Previous studies identified many small RNA candidates in *Streptococcus pneumoniae*, several of which were hypothesized to play a role in *S. pneumoniae* virulence. Due to the differing sequencing methods, diverse inclusion criteria, *S. pneumoniae* strain differences, as well as limited follow-up since, it is unclear to what extent candidates identified in different studies have overlapping sequences and functions, and their biological relevance remains ambiguous. This research aims to consolidate the candidate sRNAs across these studies and focuses attention on those that are likely to be regulatory and associated with virulence. This study’s findings enhance our knowledge of the conservation of small regulatory RNAs across the many *Streptococcus pneumoniae* strains and highlights a handful that appear likely to have a role in growth or virulence.
