## Additional Datafile 3 for "Assessing the conservation and targets of putative sRNAs in *Streptococcus pneumoniae*"

### Sheet: Sheet1
sRNA_ID	Rank	Organism	CopraRNA_p-val	Locus_tag	Gene_name	Energy	IntaRNA_p-val	mRNA_start	mRNA_end	sRNA_start	sRNA_end	Gene_ID	Annotation
M63	1	S. pneumoniae (TIGR4)	2.05773e-06	sp_rs03565	N/A	-17.9804	2.15e-05	219	235	2	18	N/A	cupredoxin domain-containing protein
M63	1	S. pyogenes	2.05773e-06	N/A	N/A	N/A	N/A	N/A	N/A	N/A	N/A	N/A	cupredoxin domain-containing protein
M63	1	S. oralis	2.05773e-06	el140_rs02765	N/A	-16.0992	0.0004527	219	235	2	18	GeneID:49599382	cupredoxin domain-containing protein
M63	1	S. gordonii	2.05773e-06	N/A	N/A	N/A	N/A	N/A	N/A	N/A	N/A	N/A	cupredoxin domain-containing protein
M63	1	S. mitis	2.05773e-06	rn80_rs04970	N/A	-14.6779	0.0012438	219	235	2	18	GeneID:93739363	cupredoxin domain-containing protein
M77	1	S. pneumoniae (TIGR4)	7.95643e-07	sp_rs03995	N/A	-7.7632	0.0428385	215	223	5	13	N/A	DUF1827 family protein
M77	1	S. mutans	7.95643e-07	f5989_rs03770	N/A	-4.235	0.542411	294	300	28	34	GeneID:66817967	DUF1827 family protein
M77	1	S. suis	7.95643e-07	ssubm407_rs02390	N/A	-12.7121	4.4e-06	214	227	1	14	GeneID:8154617	DUF1827 family protein
M77	1	S. pyogenes	7.95643e-07	dqm35_rs03385	N/A	-5.34632	0.474035	151	165	59	71	GeneID:69900598	DUF1827 family protein
M77	1	S. oralis	7.95643e-07	el140_rs02945	N/A	-7.56273	0.0469122	215	223	5	13	GeneID:49599413	DUF1827 family protein
M77	1	S. gordonii	7.95643e-07	i6l84_rs01480	N/A	-1.63122	0.925344	294	300	27	33	GeneID:93786943	DUF1827 family protein
M77	1	S. mitis	7.95643e-07	rn80_rs07560	N/A	-7.32047	0.0495101	215	223	5	13	GeneID:93739861	DUF1827 family protein
M81	1	S. pneumoniae (TIGR4)	6.61291e-11	sp_rs03295	miaA	-21.6829	2.84e-05	76	95	94	113	N/A	tRNA (adenosine(37)-N6)-dimethylallyltransferase MiaA
M81	1	S. mutans	6.61291e-11	f5989_rs09660	miaA	-16.5548	0.0012642	122	144	81	103	GeneID:66819121	tRNA (adenosine(37)-N6)-dimethylallyltransferase MiaA
M81	1	S. suis	6.61291e-11	ssubm407_rs03470	miaA	-20.0672	0.0001829	128	147	81	100	GeneID:8153476	tRNA (adenosine(37)-N6)-dimethylallyltransferase MiaA
M81	1	S. pyogenes	6.61291e-11	dqm35_rs05395	miaA	-3.04764	0.941552	219	235	88	105	GeneID:69900977	tRNA (adenosine(37)-N6)-dimethylallyltransferase MiaA
M81	1	S. oralis	6.61291e-11	el140_rs06435	miaA	-21.497	2e-05	76	95	94	113	GeneID:49600096	tRNA (adenosine(37)-N6)-dimethylallyltransferase MiaA
M81	1	S. gordonii	6.61291e-11	i6l84_rs02970	miaA	-17.6031	0.0002661	115	135	79	101	GeneID:93787237	tRNA (adenosine(37)-N6)-dimethylallyltransferase MiaA
M81	1	S. mitis	6.61291e-11	rn80_rs04745	miaA	-21.7884	1.29e-05	76	95	94	113	GeneID:93739320	tRNA (adenosine(37)-N6)-dimethylallyltransferase MiaA
