## Additional Datafile 1 for "Assessing the conservation and targets of putative sRNAs in *Streptococcus pneumoniae*"

### Sheet: Sheet1
Labels:
Cis-regulator	a
csRNA	b
BOX element	c
Acebo et al.
Predicted sRNAs > 100 nt, TIGR4
ID	Genome position	Length	Left/Up flanking gene	Right/Down flanking gene	Strand	Names	Rfam & E-value	RT-PCR/Northern	Sequence	Label
srn026	144217-144338	117	SP_0145(+)	SP_0146(+)					ACGCTCGACACGTGTTGAGCTGACTTCGTCAGTTCTATCCACAACCTCAAACAGTGTTTGAGCTGACTTCATCAGTTCTATCTGCAACCTCAAAACAGTGTTTTGAGCAACCTGCGG
srn029	171513-171666	155	SP_0178(-)	ruvA(+)	(-)	SN4	FMN riboswitch (6.60E-19)	Yes/Yes	CAAAAATGCTCTGAAATGACAAGTAATCATTTCAGAGCACGCAAAAAAGCACAAATATACTTTTATCTTCTTTCATCCAGACTATACTGTCGGCTTTGGAATTTCACCAAATCATGCCTTTCGGCTCGTGGGCTATACCACCGGTAGGGAATTTC	a
srn049	202519-202622	104	rpmD(+)	rplO(+)	(+)				GTGCACTGTACCATCCCCTAAAACTAGATATAGTCATCTATGATGACATCGTATAGGCGAGTTGATGGGGGAGACAACCTTTTCTCCCTTATCGGCGCTAGCAT
srn061	209805-209915	110	SP_0239(+)	SP_0240(+)	(+)	SN35/csRNA5		Yes/No	ACACTGAATTAGTTTGAATTTGATTTTCATCTAATATCTTTATTTAATGAACTCCTAAACTTTTTCATAATAATCTCCTTCAAAAGTCGCCTGTATGGGTGGCTTTTATT	b
srn068	248144-248290	147	SP_0272(+)	SP_0273(+)					TAAGGATGCAAGGTAAAAATAGGAAACTGACGCAGTATTCGACGAATACAAGGAGTTTTATCTTTTTCACGCAGCATCCCGTTCCAGCTCACATCGGCTAACTAACTTTAGCCCGGGTTCAAATTAGCTAAATCGATTAGTATTAGC
srn081	273681-273799	117	SP_0297(-)	SP_0298(-)					AGACTGATTGCTCAGTCTCTTTTTTATTATAATTCAGTTACAATTTAATCTTATTTGAGAAAGTGGGTGATGCTATTCTCTAATAAGACTATGATATTAATTTTTGATAGTACTTCC
srn098	350624-351014	391	SP_0372(+)	SP_0373(+)	(+)	SN8	Rnase P (8.69E-110)	Yes/Yes	GGATAATCGCGTGAGGAGAATTGTTTCTCATGAGGAAAGTCCATGCTAGCACAGGCTGTGATGCCTGTAGTGTTTGTGCTAGGCGAAACCATAAGCCTAGGGACGAGAAATCGTTACGGCAGTTGAAATGGCTAAGTCCTTGGATAGGCCAGAGTAGGCTTGAAAGTGCCACAGTGACGGAGTCTTTCTGGAAACAGAGAGAGTGGAACGCGGTAAACCCCTCAAGCTAGCAACCCAAATTTTGGTCGGGGCATGGAGTACGCGGAAACGAACGTAGTATTCTGACTGCTATCAGCTAGAGCTGTTAGTGGTAGACAGATGATTATCGAAGGAAGTGGTCCTAGTCACTTCTGGAACAAAACATGGCTTATAGAAAATTGCATATAGGTTG	a
srn135	438151-438276	126	SP_0461(-)	SP_0462(+)	(+)			Yes/Yes	CATTGCCAGGTTGAGAAGATAGCTATAACGCACTTTTATACGCTTTTGCTACGTTTGTTAGTGAACGGATTAACTCAGTGAGATAAATTTTATCAGAACATAAGTAATCCGTTTCTTCGTGTATAC
srn141	463613-463725	113	SP_0482(+)	SP_0483(+)	(+)				ATAGAACTGACGAAGTCAGCTCAAAACATGGTTTTGAGGTTGTAGATGAAACTGACGAAGTCAGTAACCATACCTACGGCAAGGCGAAGCTGACGTGGTTTGAAGAGATTTTC
srn145	470561-470657	104	SP_0493(+)	pyrG(+)	(+)				AGGTTAACTACTATTATTCTTACGGCAAGGCGACGTTGACGCGGTTTGAAGAGATTTTCGAAGAGTATTAGTTGTGAATCTGGTGCAGTCGTCCCAGATTATTC	c
srn151	501260-501364	101	SP_0519(+)	SP_0520(-)					CTGACTTCGTCAGTCGTATCTACAACCTCAAACAGTGTTTGAGCAGCCCGTGGCTAGTTTCCTAGTTTGCTTTTACTTTATAGATTTTTAAGACTTTCCTA
srn157	547597-547699	103	SP_578(+)	pheS(+)	(+)				GCCGTGACTGCAAGCTCTCTATATGAAAGCTGGGTGAATTCACTTGCGCATGGATTTAGAAATGAAGGTCTGACTTGTCAGATGAAAACGGATGGTACCGCGT	a
srn164	596533-596633	100	SP_0628(+)	rplK(+)	(+)				CTGACTGCGTCGGTTCTATTCACAACCTCAAAACAGTGTTTTGAGCTGACTTCGTCAGTTTTATCTGCAACCTCAAAGCTGTACTTTGAGCAGCCTGCGC
srn176	681822-681975	153	SP_0715(+)	SP_0716(+)	(+)	SN13	TPP riboswitch (2.4E-18)	Yes/Yes	GAGACATTTGGGTGCTTTAGGCTGAGATAATACCCATTGAACCTGATACAGTTAAGACTGGCGAAGGGAAATGTGAACAGTTTTTTCGTATGGTGAAATGAACGGTCTAATCTTGTAAGTCAACTCTAATTCTTGATTGTAATTGGAGTTTTT	a
srn206	781187-781305	120	SP_0831(+)	SP_0832(+)	(-)			Yes/Yes	GCGATTAGCTTCCTAGCCAAGCAGACTAGTATGATAAGGAGAGATGAGAATGAATTGACTTTCTGAATTTCTCAGTCTTATCATATATAGCACAATGAGATTTCGCTTGAGTCTGCTTGT
srn218	808047-808148	101	tRNAGln(+)	rpsA(+)					ATAGAAAGCAAAATATCTTAGGGTATTTTATTTTTATAATTGAAAGACGTGAATGATATGAACATGTCCTTGCGGGTGCTTAGGAAAAAATTATAAGTATG
srn226	821938-822273	337	SP_0873(+)	SP_0874(-)	(+)	SN16	tmRNA (5.17E-28)	Yes/Yes	ACAGGATTCGACAGGCATTATGAGGCATATTTTGCGACTCGTGTGGCGACGTAAACGCTCAGTTAAATATAACTGCAAAAAATAACACTTCTTACGCTCTAGCTGCCTAAAAACCAGCAGGCGTGACCCGATTTGGATTGCTCGTGTTCAATGACAGGTCTTATTATTAGCGAGATACGATTAAGCCTTGTCTAGCGGTTTGATAAGAGATTGATAGACTCGCAGTTTCTAGACTTGAGTTATGTGTCGAGGGGCTGTTAAAATAATACATAACCTATGGTTGTAGACAAATATGTTGGCAGGTGTTTGGACGTGGGTTCGACTCCCACCGGCTCCA	a
srn231	853483-853606	118	SP_0897(+)	SP_0899(+)	(+)	SN17			TTTTCTTTTTGAAATGTAGAATGAACTTTTCAAAGTTTTCGAATCTTTAAAATCTGTTTGCTTTATATCGCCATTCTCCCCCTTTTAATTCTCCCTATATAGCCTGACAGCTTTCCCG
srn235	869494-869745	251	SP_0915(-)	SP_0916(+)	(+)	SN20		Yes/No	GATGTTTTCTAGCAAATATAAACCCGAGTAAAAATGCCTACGGACAGGCAGGGTTGAATGCCGAAGCGTGGTTGAAAAGCCACATTATTGATAGGGTTAAAAGCCTACTTTTATAAGTTGATGTTAGGACACTTGTCCTAATTCATAAATTTTTAGTGTGGTGAAAGCACACGTCATCTTGTGAAACGATCAATAAAGTACGTAATATTTGCCTACTAGAGAGTTAGGAACATCGGGAACAGACATACCCA
srn239	907201-907325	124	SP_0958(+)	infC(+)	(+)	SN40	L20 leader (4.039E-16)		TCCAGATGACCTGTTTCATCTTTTTGGTTCCAATGAACGCCATCTTCGTTTGATGGAAGAAGAGCTTGATGTTGTGATTCATGCTCGTACGGAGATTGTCCAGGTTTTGGGA	a
srn241	909055-909180	122	SP_0962(+)	SP_0963(+)	(+)				CTCACAAGGTGTCAGATAAAAGAATGGTGCAATTTTCTAGAGGAGACTTTTTGAGTGTGCTCTCTTGTGTTGTACGATTTTAACTGAGGCCTTGCACTAGCAAGGCTTTCTTATCTGGCCCC	a
srn249	928077-928215	135	prsA(+)	SP_0984(-)					AAAACTCGACTTCAGGAAAAATGAAGTCAAACATTCCCACAATAAAACGCATAGTACAAGGTTTGTACTGCCCCCAAAAGTTAGACAATTAATTTATCCGAAGGATTTAGTTCTGTATTGCACAGAGCTAAGTCC
srn254	956788-956896	110	tRNAThr(+)	SP_1013(+)				Yes/No	ACGCTCGACAGTAGTCTTCGGACTACTATTGAGCATGAGGAGGTCATAACGCAGGAGCGGACCTTGATGAGTTGTGTGAACCTGCTCATCACATGAAGATGCCTCTTAGT
srn266	1035461-1035582	120	eutD(+)	SP_1102(-)	(+)			Yes/Yes	ATGAGTTGTTTTGTCGCTTTTCATTATAGGTCATATGGGACTTTTTCTACACAAAAATAGGCTCCATAATATCCATAGGGGATTTACCCACTACAAATATTATAGAGTCATTTTTGCACC
srn267	1037099-1037218	121	SP_1104(+)	rplU(+)	(+)	SN41	L21 leader (7.00E-10)		GTGCAACCGCACGAACATCGTTGCTTGATTATTCAAGTTTAAGTAGGTTCGTCCCACGATGCTAGGCGAGTCTTCACAAAAAATCGGGGAAACCCATAAAAATCATAGGAGGTGCATAATG	a
srn270	1038198-1038302	104	rpmA(+)	SP_1108(-)					TAAAAGGTCCATTGAACCTTTTATCCCGAACCTTGAAATGTAAAGGTGAGGAAGCTAGAAACAGCTTAAAATAAGGCTTTCCGAGTTTTCGGAGAGCCTGTTTT
srn277	1071102-1071212	112	SP_1142(+)	SP_1143(+)					ATAATATTCTAAAGCACAAGGGATAGTATAGAAGGAGTACACCTTGATAGAGGTAGCCACGGTGCGAATCCGTGTCATTGTGCTAGCATACTAGGAAACTAGGTGCTTTTTA
srn279	1102805-1102928	124	SP_1166(-)	PyrC(-)					CTATTCTATTCTGATTTATCTAAACCAAAGAGTTTCAGACCATAGTTTTCAAACTTAGCGGAGGTTTATTAGATTTTGAAGTAGTATGCCAACACGCACATGTACGACAATAATAGCTTCTAAC
srn299	1214235-1214353	119	SP_1278(-)	SP_1279(-)	(-)	SN42		Yes/Yes	AAGAAAAGTCTCCTTAAACAAGGAGACTTGAAATTTATAGCCAAGCGAGCCCTACTGCACACAGTATAGACTTCACCCTTCTACTTTATCGCGCTCCTTGCCTGCCTCACGGGACAGGT	a
srn308	1275575-1275711	137	rplJ(-)	SP_1356(-)	(-)	SN43	L10 leader (6.813E-12)	Yes/Yes	GTAATTATTTTGCTTGGGGAATTTTTCAAAAGAAAAACGCGCCCAAACCTAGACACGAAAGTACAATACGCTTCTTTTTACATGATACGTTTTGTCCTCGGTAGGATATTTATGAGTCGAGCTCCCCTACTGTCTT	a
srn317	1334472-1334582	108	SP_1415(-)	queA(+)	(-)				CATCTTTTCATCCTCCATTTTTGTCTATATTTATTATATGGTATAGACCAATTTTGTCAAGTGAAAACGATTTAATTTCTAAAAAGAGCGTCCAAACTTGAAACGTGT
srn319	1360540-1360646	104	SP_1440(+)	SP_1441(-)					TTAGAAAGGTAAAATATAGAATTGGAGAATAATATGGGATTTTCATATAATAAATTGTAACCGTCCAATAACGAAGTCTATTGAAAATCTCCAGATTAGGAACT
srn351	1461067-1461175	109	SP_1551(-)	SP_1552(+)	(-)	SN44			AAAAGAAACCTGTTAATCATAACAAGTCTCGCTGTTTAAGATAGGGCCGGAAAGCATACTTTTCAGCATAAAATTCGGAATGACGACACTATCACAGGTTTCTGCCAAG	a
srn395	1706693-1706886	188	SP_1790(+)	SP_1791(-)	(+)	SN34	6S (9.59E-16)	Yes/Yes	GTTACGACTTCACACTTAAGTGTTGACCGACTATTTTTTGTATTATTAGGGAAACAAAAGTCTTCTAACAGCATGTAGGCCGTCTCACACGGAAACAGCTTCAGTTAGAGCGAGTTGCCCACCTGCTTAATTGCGCGGGTTCAATACAAACCGTGAAGTTTCGGCACCAATACAGCTTTTTCTTCCCC	a
srn400	1731603-1731720	117	SP_1820(-)	SP_1821(-)	(-)			Yes/Yes	AGCTGCACTGTAAGGTGTGCGCACCGAATTTTCATTGTTTCAAATTCATTTTCAAAATCAGCCCACTTTCACTACTTCCAACCACCTATTCACAATCACCACAGGCTCCCTGAAGAT	a
srn435	1872034-1872146	111	SP_1963(-)	SP_1964(-)					CCAATACATATTATTTTTCTACCGTAACGTTCTCAAAGTAACTTCCATCTCTCTCCCGAAACGTGGAAGTTAGTTTTAGAAGTTGCTATTTTCTTAGTACCTGTTCTTGTC
srn448	1901982-1902084	101	SP_1998(+)	SP_1999(+)	(+)				GAGCTGACTTCGTCAGTTCTATCTACAACCTCAAAACATGTTTTGAGCTGACTTCGTTAGTTTCATCTACAACCTACAAAACATGTTTGAGCTGACTTCGT
srn477	1984831-1984969	136	SP_2075(-)	SP_2076(-)					ACGAAAGGGAGCGACAATGCGTCAGCTCCTTTCATTCTGTTTGTGTGATGTTATTCTAGCAAAAAGTGGAGAATTGTCAAAGAAGTCTCCTTGATACAGCTAGATTAACTAGTGAGTCTTGGTTTATAGTTTCTGT
srn478	1986359-1986458	100	SP_2075(-)	SP_2077(-)					CTAGAGTAGGTTGCTCCATCCCTTCTAAAATCGCACGAATCCGTGGCACACTAGACAAGGTAGTCGCCAACTGCAAGAGATCCTTTGGATTGGTTTTGCC
srn491	2005533-2005674	139	SP_2097(-)	SP_2098(-)	(-)	SN45		Yes/Yes	CCAAAAAGGCCTCAAATTTGAAACCTTTTTGTCTGTTTTAGGTATGATTTTTTAGGGATGTGAGATAAAACGTGCTGTCGGTAAAAGCAAGCCCCTACCGATACAACCTAAAAACACTCTTCACAACTATCTCCCGTGT
srn502	2086090-2086326	238	SP_2168(+)	SP_2169(-)	(+)	SN27		Yes/Yes	ACACGATTACGTTCCTATGGGTTCGTGAGAGGAGGTGAAACTAATGAGCCTTATCATAGAGCTCGCTCTTACTATTATAGCGGATGTTATAGCTGGAATTATCTTGTATTTCGTCTGCAGATGGCTAGATAGTAAGGAGTAGACCGACTGACTAGCCTATAAACACCCGTTAAATCGCTAAGATACGTCAAAAAAGCCCTTAACTACGGCCATAGTTAGGGGCTTTGGTGTTCTAATG
srn503	2086474-2086599	125	SP_2168(+)	SP_2169(-)					ATGAGCCTTATACCAGAGCTTGCTCTTACTATTATAGCAGATGTTATAGCTGGAATTATCTTGTATTTCGTCTGCAAATGGCTAGATGGTAAGAAGTAGACCGAATGACTAGCCTATAAACACCC
srn142*	467168-467450	282	SP_0486(+)	SP_0487(-)	(+)	SN10	FMN riboswitch (2.28E-15)	Yes/Yes	GTGAAATTCCCGACCGGCGGTGACTTTAACTAGGAAATGATCTTTTCCTTTTATACTTTGTTGACAAGCTTTGCCTAACCAGAAGTTATGCCTACAGCTTGTCGCCTAGTCTAAAAGAAAAATCTCTATTTCCTTCTCTTTAAAGAAGTCCGTGAGCGCAAGCTGATGTGGTGAGATTCCACAACCGACAGTATAGTCTGGATGGGAGAAGACGAAAGAATAGCCTTGTCTGTTTTGATAGATTTATAGCCGGATTGTAACCACTTGCTTTGTTTTTCCTTT	a
srn368*	1529977-1530163	185	SP_1629(+)	SP_1630(+)	(+)	SN24			CTAGAGAGTGCGTGGTTGCTGGAAACGCATAGGAAGTCTAAACTGATACTACTCTTGAGTTTTTATGAAAACATAAAACGGTGGCCACGTTAGAGCCGATCAGAGGTGTCCCTCTCTTTTGAGGTACATAAATGAAGGTGGAACCACGTTGCGACGTCCTTTCGAGGATGTCGCATTTTTTATTA	a
*5' overlapping RNAs that were analyzed as sRNAs
Predicted tiny sRNAs 50-99 nt, TIGR4
trn0012	24175-24264	90	SP_0019(+)	SP_0020(+)	(+)	SN1/csRNA3			gacacTCcTAACTTGTTGTAACAAaTATCCTAAACTTTTCTTTTtCATAATAATCTCCCTATAGAGTCACCGCATTCGGTGGCttttttg	b
trn0027	79336-79386	51	SP_0071(+)	SP_0072(+)					gtagagttttcattgtttgagtagtgtttcttgtaaggatgaggagtcagattg
trn0036	91593-91651	59	rpsD(+)	SP_0087(-)					attttattgaataagataggccttgatattaagcactttgggacgttctcccttagtgc
trn0052	120766-120838	73	SP_0117(+)	mnmA(+)					GAtttCAggaaatgtcattaaaaacgacTcatttctCTAaCttgaaaataGATTAgagaaaatgggttg	c
trn0057	124989-125051	63	SP_0120(+)	SP_0121(-)	(+)				GTTTTAATCTCAAAAGAAAGCATAGAGAAAAaCAGCTCCGAGGACGGGGCTGTTTTCTTGCTT
trn0093	200024-200092	69	SP_0223(-)	rpsH(+)					cttttcacacagagtttagcccgggttcaattgggcttgccaatttgaacacgagctacagctttggc
trn0156	284018-284090	73	SP_0311(+)	SP_0312(+)	(+)				cagTTCTaagaaataAGcaggaaggaaaaagcacgtgaGCttgaatatcgtatgattgctagtaagagtttg
trn0157	284239-284316	78	SP_0311(+)	SP_0312(+)					ctattattgtcatagatataacagatagaacattgcattcagaataatgaaacgcatcaaatggtgcgttctg
trn0218	392084-392155	72	SP_0411(-)	SP_0412(-)	(-)				gaaaaGCACCCTGACAAAaCGTTGGAGTGGCAGGGCCACGGTTCCATCCAACTTCACAGGTGTGCACTTG	a
trn0256	436064-436160	97	SP_0460(-)	SP_0461(-)					ggcgcttttcattataagtcttatgggacttttgatactcaaaagccctataatctccacagtgggatttacccactacagaagttaagcc
trn0273	466477-466569	93	SP_0484(+)	SP_0486(+)	(+)		23S-methyl (3.677E-13)		CGCTcGAcACTTCAAACCTGTTGTGAGGTAAGTTAACGATGCCTTAACCACGCTGTTTGCTGAGCTTGACTCCGGGCAGTGTGGCTAttttT	a
trn0290	497393-497444	52	SP_0516(+)	dnaK(+)	(+)				cgacagTCaagCTCTGACgGCGTCGCCACTGTCGCCACTTAAGAAGAgtatca
trn0329	603831-603887	57	SP_0640(+)	SP_0641(+)	(+)				caaaggctagcaaagttaaagtttattatctattggaagttatataaatatgtaagg	c
trn0332	623248-623309	62	SP_0648(+)	SP_0650(-)		SN11			GAcAGCcTTTCTAAATGGTTTATTGGGCAATTCTATTTtACCAAGACTATCGTAACCATC
trn0355	673130-673199	70	SP_0707(+)	SP_0709(-)					cttaaaatccagttcctttaagagttAATGACTAATCAACtttccACCttcAaCAACCAGGTCATCTg
trn0358	684651-684740	90	SP_0718(+)	SP_0719(+)	(+)		TPP Riboswitch (1.598E-18)		aagACaTTTGGGGTGCTTTAGGCTGAGATGATACCCATTGAACCTGATACAGTTAAGACTGGCGAAGGGAAaTGTGAAATGtttttttc	a
trn0423	800595-800664	70	SP_0854(+)	SP_0855(+)					tgaacacgcctacatactgtgtaaaaagaaagataattctcttgtgagtttgcttacttcaagaattttc
trn0485	950119-950196	78	SP_1004(+)	SP_1006(-)	(+)				gcagtagaaagtctgaatcaaatgaagttctctcaaagttagaataaactctgactttgggagaatttcat
trn0489	959291-959352	62	dapA(+)	trmE(-)					atgggtagttgaagggtgttgacgattttctttttgtcctttagaaaggttttaaagaca
trn0498	985718-985792	75	SP_1045(+)	SP_1047(+)					ctggactatatctttgtcccatctttgaatctacaagcaatcacaagtacaatacgacagattactttgaaattg
trn0500	1000888-1000974	87	SP_1065(-)	SP_1067(+)					GACTTTttGAAGAGATGTTAGCTGTGTTaaaCAGCTTATCAACGTAAACGCGCAAaaGGTGGACGAAAaaGCAAATTAAGCCTaa
trn0510	1016417-1016473	57	SP_1080(+)	SP_1081(+)					attaaagtgtcgtgggatagaccgttttaagtctgacgctggaaataaGAATTGTc
trn0573	1151276-1151348	73	ldh(+)	SP_1221(-)					ggggggcagtacaaaagcactcaatattatgcgtttttctgatttcaaagaattttgactcggccttctttt
trn0591	1189881-1189963	83	SP_1256(-)	SP_1258(-)					ataagcatagcagctgagtctaccagctgatgttccaaggttacatctgggaaatcctgtgcgacttcctcagctacttccg
trn0634	1309557-1309634	78	SP_1384(-)	SP_1385(-)					gtatgattgagtagcatgacttcctagcttagatggctcgcagcaccgccatttctctggactaagacaagtgaaaat	a
trn0663	1390993-1391063	71	SP_1477(-)	SP_1478(-)	(-)				ttgaaaatACTACAGAAAGCGCCAGCCCTTTATTTTGCCCTACTTGGCTCCCATgTcccaagctcgc	a
trn0674	1401387-1401457	71	SP_1490(-)	SP_1491(-)					gagAGAACCAGTCTGATCCTcTCTTACTTATAGATGGTGCTCACTCAAATGTTAAAGGAGCTATTCTTAG
trn0696	1423633-1423714	82	SP_1514(-)	SP_1516(-)	(-)				acaaaatccgagaggggaatctcggattaatagatagagagtttttagtttaaataaattgtttaaaatatcaacaacatca
trn0723	1462550-1462631	82	SP_1552(+)	SP_1553(-)	(+)				caaattaggaagccggtcacaggctgtacttgagtcggcaatgtgaagccgacatagtttgcactttgattttcgaatacgtc
trn0757	1515505-1515588	84	SP_1612(+)	recP-1(-)	(-)				tttaaataaccaatcatctgattagtgtctatcactacatctgctagtctgacaacagctgtatcttcattgtaattggttt
trn0760	1527461-1527537	77	SP_1625(-)	rpsO(-)	(-)				ccggtacctgtattagtcagtaataaaatcagcagattttAggagAGCacagacacattaatttagctaTCGCTAGTgtgt
trn0761	1528108-1528175	68	SP_1625(-)	rpsO(-)	(-)				aaaagctacccaaTttAGAGTAGCTttATTATCAAGATATGCTCAATTGAACACGGCCTAAGCACT
trn0788	1597524-1597579	56	SP_1692(+)	SP_1694(-)					ggtagttctgctgtcggttttcaactgtgaaagtcacagaattccactgacctgg
trn0830	1731046-1731098	53	SP_1818(+)	SP_1819(-)					cattgatgaagagatgttcatctcggtacacctttatactcttcgaaaatctc
trn0866	1808564-1808655	92	SP_1900(+)	tRNASer(-)	(-)				ataaaaaTAACTTCAGATTAGTAATTCAATTAagTTTtACGgATCTGAAGTTTtATTGGCTCTAAAAaTAAAaaGAGAGTTACAGACTCTC
trn0883	1831635-1831700	66	SP_1922(-)	SP_1923(-)					atgggtattagatataaacagcaaatatttccgatacgtgtcgttcttgaatttccaatcatc
trn0884	1831707-1831795	89	SP_1922(-)	SP_1923(-)	(-)				aagtaaaggataatcaatcccctcgtatatcaaggaattggctaccctttttacttttttactacattctgtttgatagattcattttaac
trn0909	1870117-1870201	85	rpoB(-)	tRNACys(+)	(-)				gcACAAAaaGAGCAGCTAAATCTGACTTTttCAGAAGATTtAACTGCTGTGAGCCTTGTCTGGACAATATttCAgacaaaaccta
trn0935	1903551-1903633	83	SP_1999(-)	SP_2000(-)	(-)				AAAAAGGAGGAAACTAAGCCCTCCTAAAGTTATAGTAAAATGAAATAAGAACAGGATAAATCGATCAGGACAGTCAAATCGAT
trn0978	1986229-1986311	83	SP_2075(-)	SP_2077(-)					tctaaagtctcatcaaatccagtccggataattcccccatctgtaatcacatgaggagcttcaggagcaatcgctgcgctaat
trn1009	2014191-2014265	75	SP_2103(+)	SP_2104(-)					cgaaatcttcaatatgacaaaacgtataagaacaggtacacaaaccttaatcttatacgttttgtcatatt
trn1025	2048577-2048644	68	SP_2136(-)	SP_2138(+)	(-)	SN46			cgttgttaataaagtttattcaatCATTATCTAGTAGAATAGAGTagtacattataattgtc
trn1031	2069774-2069864	91	SP_2153(+)	SP_2156(-)					aaatcaaagAGCAAATTAGGAAACTAGCCACAGGTTGCTCtAAACACCGTTttGAGGTTGCAGATAGAACTGACGAAGTCAGCtcaaaac
trn1052	2132378-2132464	87	SP_2210(+)	tsf(-)					gtgataaagtccatcggTtaagtcgggaggacggactagaatgcttttgaaacagatgagtataaagaagtcctcatttcaatag
Mann et al.
Predicted sRNAs, TIGR4
ID	Genome position	Length	Left/Up flanking gene	Right/Down flanking gene	Strand	Names	Box element?	Northern/qRT-PCR	Family	Label
R1	171483-171628	146	SP0178	SP0179	(-)	SN4/srn029		Yes		a
R2	1221797-1221902	106	SP1286	SP1287	(-)
R3	1275652-1275704	53	SP1355	SP1356	(-)		Yes			c
R4	1351009-1351076	68	SP1431	SP1432	(-)
R6	1731557-1731734	178	SP1820	SP1821	(-)	srn400		Yes	T-box	a
R7	1791010-1791080	71	SP1886	SP1887	(-)			Yes
R8	1892645-1892717	73	SP1988	SP1989	(-)			Yes
R9	1903548-1903638	91	SP1999	SP2000	(-)	trn0935		Yes
R10	1987487-1987533	47	SP2076	SP2077	(-)			Yes
R11	2002164-2002195	32	SP2093	SP2094	(-)			Yes
R12	1731041-1731440	400	SP1818	SP1819	(-)	trn0830		Yes
R13	623327-623372	46	SP0649	SP0650	(-)
R14	1034021-1034100	80	SP1100	SP1101	(-)			Yes
R15	1214248-1214371	124	SP1278	SP1279	(-)	SN42/srn299		Yes	Pyr	a
R16	1227703-1227744	42	SP1292	SP1293	(-)
R17	1277341-1277388	48	SP1356	SP1357	(-)
R18	1364575-1364706	132	SP1444	SP1445	(-)			Yes
R19	1390953-1391074	122	SP1477	SP1478	(-)	trn0663		Yes		a
R20	1455141-1455185	45	SP1547	SP1548	(-)			Yes
R21	1461116-1461178	63	SP1551	SP1552	(-)	SN44/srn351		Yes		a
F1	91593-91664	72	SP0085	SP0086	(+)			Yes
F2	106533-106577	45	SP0103	SP0104	(+)		Yes			c
F3	117143-117248	106	SP0115	SP0116	(+)			Yes
F4	118118-118166	49	SP0116	SP0117	(+)			Yes
F5	120678-120848	171	SP0117	SP0118	(+)	trn0052	Yes			c
F6	130439-130495	57	SP0129	SP0130	(+)			Yes
F7	209812-209917	106	SP0239	SP0240	(+)	csRNA5/SN35/srn061		Yes		b
F8	228667-228720	54	SP0256	SP0257	(+)	csRNA1/SN5		Yes		b
F9	231310-231359	50	SP0257	SP0258	(+)		Yes			c
F10	284261-284317	57	SP0311	SP0312	(+)	trn0157		Yes
F11	286614-286708	95	SP0312	SP0313	(+)			Yes
F12	444624-444663	40	SP0464	SP0465	(+)		Yes			c
F13	470344-470441	98	SP0493	SP0494	(+)	srn145	Yes			c
F14	499570-499689	120	SP0518	SP0519	(+)			Yes
F15	501732-501844	113	SP0519	SP0520	(+)	srn151		Yes
F16	528096-528162	67	SP0560	SP0561	(+)		Yes			c
F17	530769-530895	127	SP0564	SP0565	(+)			Yes	T-box	a
F18	538437-538492	56	SP0571	SP0572	(+)			Yes
F19	543052-543150	99	SP0575	SP0576	(+)			Yes
F20	547541-547749	209	SP0578	SP0579	(+)	srn157		Yes		a
F21	557415-557447	33	SP0586	SP0587	(+)		Yes			c
F22	592573-592712	140	SP0625	SP0626	(+)			Yes
F23	603204-603346	143	SP0640	SP0641	(+)	trn0329	Yes			c
F24	610528-610660	133	SP0641	SP0642	(+)			Yes
F25	623244-623345	102	SP0649	SP0650	(+)	SN11/trn0332		Yes
F26	668007-668112	106	SP0700	SP0701	(+)	SN12		Yes	Pyr	a
F27	684656-684797	142	SP0718	SP0719	(+)	trn0358	Yes		TPP	c
F28	709064-709122	59	SP0749	SP0750	(+)		Yes			c
F29	743792-743828	37	SP0788	SP0789	(+)		Yes			c
F30	743886-743933	48	SP0788	SP0789	(+)		Yes			c
F31	810811-810862	52	SP0863	SP0864	(+)			Yes
F32	821924-822271	348	SP0873	SP0874	(+)	SN16/srn226		Yes	tmRNA	a
F33	863736-863818	83	SP0910	SP0911	(+)			Yes
F34	907218-907312	95	SP0958	SP0959	(+)	SN40/srn239		Yes		a
F35	909029-909169	141	SP0962	SP0963	(+)	srn241		Yes		a
F36	941435-941487	53	SP1000	SP1001	(+)			Yes
F38	956782-956928	147	SP1012	SP1013	(+)	srn254		Yes
F39	972498-972607	110	SP1029	SP1030	(+)			Yes
F40	1063101-1063151	51	SP1128	SP1129	(+)			Yes
F41	1071112-1071214	103	SP1142	SP1143	(+)	srn277		Yes
F42	1093532-1093614	83	SP1157	SP1158	(+)
F43	1216148-1216246	99	SP1281	SP1282	(+)			Yes
F44	1220366-1220460	95	SP1285	SP1286	(+)			Yes		a
F45	1408204-1408275	72	SP1499	SP1500	(+)			Yes
F46	1454220-1454277	58	SP1546	SP1547	(+)		Yes			c
F47	1530016-1530100	85	SP1629	SP1630	(+)	SN24		Yes		a
F48	1778293-1778427	135	SP1872	SP1873	(+)			Yes
F49	2026337-2026403	67	SP2112	SP2113	(+)		Yes			c
F50	2085887-2085994	108	SP2168	SP2169	(+)		Yes			c
F51	2133001-2133045	45	SP2213	SP2214	(+)			Yes
F52	40336-40380	45	SP0041	SP0042	(+)		Yes			c
F53	588512-588590	79	SP0619	SP0620	(+)			Yes
F54	1424517-1424756	240	SP1516	SP1517	(+)		Yes			c
F55	1696066-1696162	97	SP1777	SP1778	(+)			Yes
F56	158993-159090	98	SP0162	SP0163	(+)			Yes
F57	553923-553982	60	SP0584	SP0585	(+)
F58	716443-716473	31	SP0757	SP0758	(+)
F59	869510-869591	82	SP0915	SP0916	(+)	SN20/srn235		Yes
F60	950115-950165	51	SP1004	SP1005	(+)	trn0485
F61	972327-972384	58	SP1029	SP1030	(+)			Yes
F62	995726-995787	62	SP1059	SP1060	(+)			Yes
F63	1090060-1090100	41	SP1154	SP1155	(+)
F64	1118416-1118462	47	SP1179	SP1180	(+)
F65	1350946-1351012	67	SP1431	SP1432	(+)
F66	2086087-2086325	239	SP2168	SP2169	(+)	srn502		Yes
F67	2086466-2086584	119	SP2168	SP2169	(+)	srn503		Yes
F68	2132994-2133050	57	SP2213	SP2214	(+)
Sinha et al.
Identified sRNAs, D39W
ID	Genome position	Length	Left/Up flanking gene	Right/Down flanking gene	Strand	Overlapping in D39V	Overalapping in TIGR4	Northern	Length
Spd_sr1	15002-15144	143	spd_0015	rrsA	(+)
Spd_sr2	16653-16698	46	spd_0017	rrsA	(-)
Spd_sr3	19398-19577	180	rrfA	spd_0017	(-)
CcnC	23967-24065	99	spd_0024	spd_0025	(+)	CcnC	trn0012	Yes	b
Spd_sr4	34536-34631	96	spd_0040	spd_0039	(-)
Spd_sr5	39980-40082	103	spd_0047	spd_0048	(+)	srf-02		Yes
Spd_sr6	41494-41559	66	spd_0048	comA	(+)	srf-03		Yes
Spd_sr8	78855-79001	147	spd_0077	spd_0078	(+)
Spd_sr9	85628-85745	118	spd_0082	rpsD	(+)
Spd_sr11	89748-89828	81	spd_0090	spd_0089	(-)
Spd_sr13	101161-101403	243	spd_0101	capD	(-)
Spd_sr15	112142-112229	88	argH	spd_0112	(+)
Spd_sr16	127264-127488	225	spd_0124	spd_0125	(+)
Spd_sr37	131773-131842	70	tmrU	spd_0128	(+)	srf-04
Spd_sr18	134413-134576	164	spd_0130	gidA	(-)		trn0057
Spd_sr19	136586-136654	69	spd_0132	spd_0131	(-)
Spd_sr20	141329-141397	69	spd_0137	spd_0138	(+)
Spd_sr14	149223-149341	119	spd_0143	spd_0144	(+)	srf-05
Spd_sr21	164972-165040	69	spd_0160	spd_0161	(+)
Spd_sr22	173841-174014	174	ruvA	ribD	(-)	RNA-switch-1	R1, srn029	Yes	a
CcnE	212278-212425	148	spd_0221	spd_0222	(+)	CcnE	F7, srn061		b
CcnA (Spd_sr56)	231143-231325	183	spd_0240	ruvB	(+)	CcnA	F8		b
CcnB	231331-231427	97	spd_0240	ruvB	(+)	CcnB			b
Spd_sr23	231823-232091	269	spd_0240	ruvB	(+)	srf-07	F9	Yes	c
Spd_sr24	231853-232035	183	ruvB	spd_0240	(-)			Yes
CcnD	233715-233809	95	spd_0242	uppS	(+)	CcnD			b
Spd_sr25	264619-264738	120	spd_0266	spd_0265	(-)
Spd_sr26	288689-288831	143	spd_0288	spd_0287	(-)
Spd_sr28	376371-376530	160	spd_0371	spd_0372	(+)	RNA-switch-2			a
Spd_sr29	381067-381205	139	spd_0376	serS	(-)	RNA-switch-3	trn0218		a
Spd_sr31	476084-476234	151	spd_0465	spd_0466	(+)			Yes
Spd_sr32	496889-497104	216	spd_0490	spd_0491	(+)	RNA-switch-5	F17	Yes	a
Spd_sr33	508237-508335	99	spd_0500	licT	(+)	srf-10	F19
Spd_sr34	512889-513087	199	bglA-2	pheS	(+)	RNA-switch-6	F20, srn157		a
Spd_sr35	518059-518350	292	spd_0508	spd_0507	(-)
Spd_sr36	522749-522976	228	metF	pnp	(+)		F21		c
Spd_sr40	557606-557713	108	spd_0543	spd_0544	(+)
Spd_sr42	587439-587538	100	spd_0563	spd_0564	(+)	srf-11	SN11, F25, trn0332
Spd_sr43	643872-644040	169	lctO	spd_0622	(+)	RNA-switch-8	srn176		a
Spd_sr44	646754-646926	173	thiE1	spd_0625	(+)	RNA-switch-9	F27, trn0358		a
Spd_sr45	653472-653568	97	spd_0633	thiD	(-)
Spd_sr38	769926-769992	67	spd_0758	spd_0759	(+)
Spd_sr46	781128-781485	358	spd_0768	spd_0770	(+)	SsrA	F32, srn226		a
Spd_sr7	820183-820245	63	spd_0803	spd_0804	(+)
Spd_sr47	825483-825544	62	spd_0807	spd_0808	(+)			Yes
Spd_sr49	825802-826129	328	spd_0808	cad	(+)	srf-13	F59, srn235	Yes
Spd_sr48	862699-862827	129	spd_0846	infC	(+)		F34, srn239		a
Spd_sr50	882727-882886	160	spd_0867	spd_0868	(+)
Spd_sr17	912571-912715	145	spd_0899	asd	(+)	srf-17	F38, srn254
Spd_sr12	967941-968177	237	ppc	spd_0954	(+)	RNA-switch-13			a
Spd_sr51	980052-980117	66	spd_0966	murA1	(+)
Spd_sr53	998110-998240	131	pta	spd_0986	(+)
Spd_sr55	999541-999605	65	spd_0986	spd_0987	(+)		srn266	Yes
Spd_sr57	999977-1000137	161	spd_0988	spd_0987	(-)
Spd_sr58	1001180-1001345	166	spd_0988	rplU	(+)		srn267	Yes	a
Spd_sr59	1073074-1073228	155	nrdF	lacR2	(+)
Spd_sr60	1079135-1079199	65	lacD	lacT	(-)	srf-18
Spd_sr61	1110356-1110399	44	spd_1080	spd_0179	(-)
Spd_sr62	1168377-1168512	136	nth	pyrR	(-)	RNA-switch-15	R15, srn299	Yes	a
Spd_sr63	1170288-1170385	98	spd_1136	spd_1137	(+)	srf-19	F43
Spd_sr64	1174647-1174790	144	gidB	uraA	(+)	RNA-switch-16	F44		a
Spd_sr65	1189697-1189944	248	spd_1161	spd_1160	(-)
Spd_sr66	1203549-1203754	206	spd_1175	spd_1174	(-)
Spd_sr67	1212229-1212526	298	spd_1180	spd_1179	(-)			Yes
Spd_sr54	1215844-1215967	124	spd_1190	rplJ	(-)		R3, srn308	Yes	a
Spd_sr69	1217390-1217501	112	spd_1191	spd_1190	(-)		R17
Spd_sr70	1249557-1249736	180	spd_1216	spd_1217	(-)	RNA-switch-17	trn0634		a
Spd_sr71	1264468-1264569	102	spd_1233	spd_1232	(-)			Yes
Spd_sr72	1300078-1300167	90	guaA	spd_1273	(-)		R18
Spd_sr73	1310945-1311101	157	spd_1289	spd_1288	(-)
Spd_sr74	1326066-1326252	187	spd_1308	spd_1307	(-)	RNA-switch-18	R19, trn0663		a
Spd_sr76	1356924-1356967	44	spd_1342	spd_1343	(+)		trn0696
Spd_sr77	1383075-1383210	136	asnS	rpsF	(-)
Spd_sr78	1404038-1404161	124	spd_1384	spd_1383	(-)		R21, srn351	Yes	a
Spd_sr79	1444623-1444702	80	spd_1426	spd_1425	(-)
Spd_sr80	1458804-1458975	172	spd_1441	spd_1442	(+)	RNA-switch-20	F47		a
Spd_sr81	1464370-1464684	315	spd_1448	spd_1447	(-)			Yes
Spd_sr82	1468939-1469239	301	spd_1455	spd_1454	(-)
Spd_sr83	1528061-1528186	126	recG	spd_1506	(-)	srf-21		Yes
Spd_sr84	1595445-1595563	119	spd_1578	spd_1577	(-)			Yes
Spd_sr85	1597869-1598142	274	spd_1580	spd_1582	(+)	SsrS (6S)	srn395		a
Spd_sr88	1619052-1619299	248	spd_1605	spd_1604	(-)	RNA-switch-22	R6, srn400		a
Spd_sr89	1673200-1673322	123	spd_1662	murI	(-)			Yes
Spd_sr90	1675536-1675603	68	spd_1664	treC	(-)
Spd_sr39	1678583-1678648	66	spd_1666	spd_1665	(-)
Spd_sr52	1687017-1687151	135	spd_1672	amiA	(-)
Spd_sr91	1697610-1697676	67	spd_1680	spd_1681	(-)
Spd_sr92	1703159-1703205	47	spd_1701	rrsB	(+)
Spd_sr93	1704711-1704858	148	spd_1703	rrsB	(-)
Spd_sr94	1708422-1708593	172	spd_1708	spd_1707	(-)
Spd_sr95	1730706-1730807	102	dinF	lytA	(-)
Spd_sr10	1750985-1751149	165	spd_1756	ndk	(+)
Spd_sr96	1759319-1759411	93	spd_1760	rpoB	(-)			Yes
Spd_sr97	1759807-1760010	204	spd_1761	spd_1760	(-)
Spd_sr98	1773206-1773384	179	cbf-1	purR	(-)
Spd_sr99	1802263-1802409	147	spd_1817	rrsC	(-)
Spd_sr100	1804114-1804220	107	pbp2A	secE	(-)
Spd_sr101	1819112-1819298	187	spd_1834	spd_1833	(-)
Spd_sr103	1862635-1862681	47	spd_1892	rrsD	(+)
Spd_sr104	1864190-1864334	145	spd_1894	rrsD	(-)
Spd_sr105	1873276-1873324	49	mutS	spd_1902	(-)	srf-24	R10, srn477, trn0978
Spd_sr106	1892400-1892550	151	spd_1924	spd_1923	(-)	srf-25	srn491	Yes
Spd_sr107	1903127-1903247	121	malP	spd_1931	(-)
Spd_sr108	1913211-1913442	232	spd_1939	malR	(-)			Yes
Spd_sr109	1972859-1973060	202	spd_1996	adcA	(+)		F66, srn502	Yes
Spd_sr110	1973000-1973113	114	adcA	spd_1996	(-)	srf-27
Spd_sr111	1973154-1973403	250	spd_1996	adcA	(+)		F67, srn503	Yes
Spd_sr112	1973342-1973456	115	adcA	spd_1996	(-)	srf-28
Spd_sr113	2000298-2000399	102	spd_2022	spd_2021	(-)
Spd_sr114	2006263-2006428	166	cbpD	spd_2027	(-)	RNA-switch-24		Yes	a
Spd_sr115	2016672-2016759	88	spd_2038	cysK	(-)
Spd_sr116	2020112-2020228	117	spd_2043	rpsB	(-)	srf-30		Yes
