## Additional Datafile 2 for "Assessing the conservation and targets of putative sRNAs in *Streptococcus pneumoniae*"

### Sheet: Sheet1
Removed from sRNA candidates list for being too long/short
Removed from sRNA candidates list for being a repetitive sequence
Removed from sRNA candidates list for not being conserved, found in <12 genomes
Format:
>In-house sRNA ID, sRNA ID in other studies, strand (+ for top, - for complement)
sRNA sequence
>M1, csRNA5/SN35/srn061/F7/CcnE, +
ATTAAATAAAGACCTCCTAATATTATTTGAAACAGATAACACTGAATTAGTTTGAATTTGATTTTCATCTAATATCTTTATTTAATGAACTCCTAAACTTTTTCATAATAATCTCCTTCAAAAGTCGCCTGTATGGGTGGCTTTTATTT
>M2, srn135, +
CATTGCCAGGTTGAGAAGATAGCTATAACGCACTTTTATACGCTTTTGCTACGTTTGTTAGTGAACGGATTAACTCAGTGAGATAAATTTTATCAGAACATAAGTAATCCGTTTCTTCGTGTATA
>M3, srn151, +
CTGACTTCGTCAGTCGTATCTACAACCTCAAAACAGTGTTTTGAGCAGCCCGTGGCTAGTTTCCTAGTTTGCTTTTTACTTTATAGATTTTTTAAGACTTTCCT
>M4, F15, +
AGTTGATGGGATATATATAATAGATTGAAATAGAATATGAACAAATTGATAAGAGGATTTTAAAGTAATCTCTAACAATGCTTTAGAAACTATGGTGTGCTATTCTAAATTC
>M5, srn206, -
CAAGCAGACTCAAGCGAAATCTCATTGTGCTATATATGATAAGACTGAGAAATTCAGAAAGTCAATTCATTCTCATCTCTCCTTATCATACTAGTCTGCTTGGCTAGGAAGCTAATGC
>M6, SN17/srn231, +
TTCTTTTTTTGAAATGTAGAATGAACTTTTTCAAAGTTTTTCGAATCTTTTAAAATCTGTTTGCTTTATATCGCCATTCTCCCCCCTTTTTTAATTCTCCCTATATAGCCTGACAGCTTTCCC
>M7, SN20/srn235/F59/Spd_sr49/srf-13, +
GCTTAGAAAATGAGATGATGTTTTCTAGCAAATATAAACCCGAGTAAAAAATGCTTACGGACAGGCAGGGTTGAATGCCGAAGCGTGGTTGAAAAGCCACATTATTGATAGGGTTAAAAGCCTACTTTTATAAGTTGATGTTAGGACACTTGTCCTAATTCATAAATTTTTAGTGTGGTGAAAGCACACGTCATCTTGTGAAACGATCAATAAAGTACGTAATATTTGCTACTAGAGAGTTAGGAAACATCGGGAACAGACATACTCAACAGAAACCAAAATAAACACGTCAGAAGATTGCAGAGCAGGTGAAAACCTGCTCTTTTT
>M8, srn241/F35, +
CAACCTTTAAGGGGAGTCCAGAGAGACTCACAAGGTGTCAGATAAAAGAATGGTGCAATTTTCTAGAGGAGACTTTTTGAGTGTGCTCTCTTGTGTTGTACGATTTTAACTGAGGCCTTGCACTAGCAAGGTCTTTTCTTTATCTGGTCCC
>M9, srn254/F38/Spd_sr17/srf-17, +
GCGATGAGTCGATAGGTAGTCTTCGGACTACTATTGAGCATGAGGAGGTCATAACGCAGGAGCGGACCTTGATGAGTTGTGTGAACCTGCTCATCACATGAAGATGCCTCTTAGTCCCTAGTCTAGCGACTGGGATTTTTATTTTC
>M10, srn266/Spd_sr55, +
GTTCCATATGAATCTTTCTAATGAGTTGTTTTGTCGCTTTTCATTATAGGTCATATGGGACTTTTTTCTACACAAAAATAGGCTCCATAATATCCATAGGGGATTTACCCACTACAAATATTATAGAGTCATTTTTGCAC
>M11, srn277/F41, +
ATAATATTCTAAAGCACAAGGGATAGTATAGAAGGAGTACACCTTGATAGAGGTAGCCACGGTGCGAATCCGTGTCATTGTGCTAGCATCTAGGAAACTAGGTGCTTTTTAT
>M12, SN44/srn351/R21/Spd_sr78, -
CTCAAGGGAGTAGCTGGCAGAAACCTGTGATAGTGTCGTCATTCCGAATTTTATGCTGAAAAGTATGCTTTCCGGCCCTATCTTAAACAGCGAGACTTGTTATGATTAACAGGTCTCTTTTTG
>M13, srn477/Spd_sr105/srf-24, -
CAGAAACTATAAAACCAAGACTCACTAGTTAATCTAGCTGTATCAAGGAGACTTCTTTGACAATTCTCCACTTTTTTGCTAGAATAACATCACACAAACAGAATGAAAAGGAGCTGACGCATTGTCGCTCCCTTTTGTCT
>M14, trn0978, -
TTAGCGCAGCGATTGCTCCTGAAGCTCCTCATGTGATTACAGATGGGGGAATTATCCGGACTGGATTTGATGAGACTTTAGA
>M15, R10, -
GAGTTGCTCTCAAGACTTATTTTTGAAAAGGAGAGACAGAAAATGG
>M16, SN45/srn491/Spd_sr106/srf-25, -
TCAATAAAACACGGGGAGATAGTTGTGAAGAGTGTTTTTAGGTTGTATCGGTAGGGGCTTGCTTTTACCGACAGCACGTTTTATCTCACATCCCTAAAAAATCATACCTAAAAACAGACAAAAAGGTTTCAAATTTGAGGCCTTTTTTGG
>M17, SN27/srn502/F66/Spd_sr109, +
CGGTTACCGATTACGTTCCTATGGGTTCGTGAGAGGAGGTGAAACTAATGAGCCTTATCATAGAGCTCGCTCTTACTATTATAGCGGATGTTATAGCTGGAATTATCTTGTATTTCGTCTGCAGATGGCTAGATAGTAAGGAGTAGACCGACTGACTAGCCTATAAACACCCGTTAAATCGCTAAGATACGTCAAAAAAGCCCTTAACTACGGCCATAGTTAGGGGCTTTGGTGTTCTAAT
>M18, srn503/F67/Spd_sr111, +
AAGTGAGGTTGATGATCTAAATTTAGTGTGGTATACTATTTTTGTCATCGGTTACCGATTACGTTCCTATGGGTTCGTGAGAGGAGGTGAAACTAATGAGCCTTATACCAGAGCTTGCTCTTACTATTATAGCAGATGTTATAGCTGGAATTATCTTGTATTTCGTCTGCAAATGGCTAGATGGTAAGAAGTAGACCGACTGACTAGCCTATAAACACCCATTAAATCGCTAAGATACGTCAAAAAAGC
>M19, csRNA3/SN1/trn0012/CcnC, +
GGTTACAAGAAGACCTCCTAACTTGTTGTAACAAATATCCTAAACTTTTCTTTTTCATAATAATCTCCCTATAGAGTCACCGCATTCGGTGGCTTTTTTT
>M20, trn0057, +
GTTTTAATCTCAAAAGAAAGCATAGAGAAAAACAGCTCCGAGGACGGGGCTGTTTTCTTGCT
>M21, Spd_sr18 -
CTATCCACAACCTCAAAACTGTGTTTTGAGCTGACTTCGTCAGTTCTATCTACAACCTCAAATCAGTGCTTTGAGCAACCTACGGCTAGCTTCCTAGTTTGCTCTTTGATTTTCATTGAGTACAAGTCAACAAAACAGCCCCGTCTTCGGAGCTGTTTTTCTC
>M22, trn0157/F10, +
CTATTATTTGTCATAGATATAACAGATAGAACATTGCATTCAGAATAATGAAAAACGCATCAAAAATGGTGCGTTCTG
>M23, SN11/trn0332/F25/Spd_sr42/srf-11, +
GCATGGGATAGCCTTTCTAAATGGTTTATTGGGCAATTCTATTTTACCAAGACTATCGTAACCATCCAAAAAAGCAACGGCAAATCCGTTGCCTTTTTGGA
>M24, trn0485/F60, +
AATAGCAGTAGAAAAAGTCTGAATCAAAAATGAAGTTCTCTCAAAAGTTAGAAATAAAACTCTGACTTTGGGAGAATTTCA
>M25, trn0696, -
GATGTTGTTGATATTTTAAACAATTTATTTAAACTAAAAACTCTCTATCTATTAATCCGAGATTCCCCTCTCGGATTTTGT
>M26, Spd_sr76, +
TGTGTTTGTGGTTGAACAACAAGTATAACACAGAGGTGTTTTC
>M27, trn0830/R12, -
AGTTCTATCTACAGCTCCATGCCTACTACTAAAAGCAAACAAAAAGGCTGGACTAATACGAAAAAAGCTAGTAATACTCAATGAAAATCAAAGAGCAAACTAGGAAACTAGCCGCAGGCTGCTCAAAACACTGTTTTGAGGTTGTGGATAGAACTGACGAAGTCAGCTCAAAACACTGTTTTGAGGTTGTGGATAGAACTGACGAAGTCAGCTCAAAACACTGTTTTGAGGTTGTGGATAGAACTGACGAAGTCAGCTCAAAACACTGTTTTGAGGTTGCAGATAGAACTGACGAAGTCAGTAACCATACCTACGGCAAGGCGACGTTGACGCGGTTTGAAGAGATTTTCGAAGAGTATAAAGGTGTACCGAGATGAACATCTCTTCATCAATGTCTCT
>M28, trn0935/R9, -
AGAAATCGATTTGACTGTCCTGATCGATTTATCCTGTTCTTATTTCATTTTACTATAACTTTAGGAGGGCTTAGTTTCCTCCTTTTTGTT
>M29, SN46/trn1025, -
ACAATTTATAAAATGTACTACTCTATTCTACTAGATAATGATTGAATAAAACTTTTTATAACAACGG
>M30, R7, -
TGTCAATTTTTATGGAAATTAGGCTCTTTGTCAACTGTAGTGGGTTGAAGTCAGCTAAGCTCGAGAAAGG
>M31, R8, -
AAAAACGGATATAATGTATTTGAAGATGTTGCTAGCAGAAAGAACTTAATAAGCTTCTTAACATCGCAGTGA
>M32, R14, -
TGACAAAGAGCCAAAAAATTCTCTTTTCATACTCATTTAAAATCAAAAAGGGAATTTATCGTTTTACGGATATGTATAT
>M33, R17/Spd_sr69, -
AAAAATTGTTCACTGTAATACTCAATGAAAATCAAAGAGCAAACTAGGAAGCTAGCCGTAGGTTGCTCAAAGCACAGCTTTGAGGTTGTAGATAAGACTGACGAAGTCAGTTCAAAACACTGTTTTGAGGTTGCAGATAGAACTGAC
>M34, R18/Spd_sr72, -
AAACCACCTGCAACAGTTGAGTGGGAGTAATCGCAAAAAAATTAAAAGCTTTGTAAAATCAACGGTTACAGAGGATTAAAAACTGTAACTGGGATTAAAACGGGAACATTTGCTAAAAAGAATAAATTGAATAATAGTTCCAAGTGGTTTACATTTGGACAAAAAATTAGACCGTAGTTTTCAAGCTGC
>M35, R20, -
GGCACAGCCCTTGTTCTCGTGGCTGTCTGGTTAGGATGGCCCAA
>M36, F1, +
ATTTTATTGAATAAGATAGGCCTTGATATTAAGCACTTTGGGACGTTCTCCCTTAGTGCTTTTTTGATTTC
>M37, F3, +
ATTGCTCGAATTTATCGGACTTTTCTATAAAGAATAGTTTGGACTTGAACTGTATCTAAAAACAGAGGTTGGTAGATTATCAGCCTCTTTCTTGTCGTTGAAAAG
>M38, F4, +
AAATGAAATGGCTATAAAGATTGTCCGCAGGCTTAAGCTTGCGTTTTT
>M39, F6, +
TAGTGGGTAGGCGAAAAGCTGCAATCTGGAGAGTACGAAATTCGTACTCTCTTTTT
>M40, csRNA1/SN5/F8/CcnA/Spd_sr5, +
ATTAAATAAAGACCTCCTAACTTTATTTAATAAAATCCTAAACTTTTTTCATCACAATCTCCTAATGAAGCCACCCAATCAGGTGGCTTTTTTGCGTGGTGAGGTGCTGGTGATAGAAATTTTTTGCAAAATAGTAAAATTTTAGAAAAGTTAAGCTAGTTTTAAGTTTCGTCTTGTATCAT
>M41, F11, +
TATTCGTTATCACTGGTCACATTGAAATTGTGAAATAAGCACCTACAACATAGACTTTACAACACTTCATGTTTCATATCATGGGGTGTTTTTC
>M42, F14, +
CAAACATATAAATTTGTAATACCGTTCATAATTGGTATGATTTGGACAGTAGTTGTATTTCTTATGATCAATTGGAATTATATAGGCAAATACTAAGAAGAGACAAAAATATATAAATA
>M43, F18, +
AGTGGGTTGAAGAAAAGCTAAGTTCGAGAAAGGACAAATTTCGTCCTTTCTTTTT
>M44, F19/Spd_sr33/srf-10, +
AACGGTTACAGAGTTATTAATTATTTAAGCTTCATGTCACCATTAAAAATTGAAATAAAAGGATGTTATCACTAATACAAGTGAGCAGGAACCTATTTAATCACATCAGAAGAAGTTTCTTGATGTTTTTAAGTAGGTTCCTTTTATTTT
>M45, F22, +
TGAGATCGGCGCGTGCTTGCCAATTCCTATTAGAACAAGGTTATAATGTTATCAATGTCCAGGGTGGCATGTTAGCCTTTGAAGAACTTTAAAATTTTGCATTTCTCCTACTTGGTGTGGACTGGGTAGGAGAGTTTTA
>M46, F24, +
AAAATAGAGTCTATCAAAATTTAAAGGCTAATAGAGGTGATGAGACAATTTCGGCTCTTTGTCAACTGTAGTGGGTTGAAGTCAGCTAAGCTCGAGAAAGGACAAATTTTGTCCTTTCTTTTTTGATATTCA
>M47, F31, +
TTTCTAATGAGTTGTTTGGTCGCTTTTCATTATAGGTCATATGGGACTTTT
>M48, F33, +
GTTTTACAAAAGATTTGGAATACGCAAAAAGCTTTAAATCAATAGTCTAAACTGCTTGATTTAAAGCTTTTTTACTTTTATA
>M49, F36, +
CGATAAAATCTGATTACAAGATGTAGTCAGATTTTGGTAACTTCTAAAACTA
>M50, F39, +
AAGCAGCACACCTAATGAATTTAAAGATTCTTTAAAGAGTCTTATTTTGTGATGAAAATTTAATATGTAAATCTCAGACGATAGAAATTAAAAACTCTATCGTCTTTTT
>M51, F40, +
TAAAGCCTTTGAAATAAGCACTTTGGGGCGCTTTCCCTTAGTGCTTTTTA
>M52, F43/Spd_sr63/srf-19, +
ACTAATACTCGGAGGTAAGGGAGACATGAACAACTAAGTCTATCAAATAAAGAACCTTTATTTAGTAGATCTTGTTTTTGTCTCTTTTTGTGTGCTCT
>M53, F45, +
GCTAACAAGTCTTAAAATCACAAAAACGCATAATGTAAGGTGCAAAAACCTTGATATTATGCGTTTTATTG
>M54, F48, +
TTGCTCAAAACACTGTTTTGAGGTTGCAGATGAAAGCTGACGCGGTTTGAAGAGATTTTCGAAGAGTATAAAATTTTGACATTCTAAAACGCATCCTATCAAGTTCACTCAAACCTGATAGGATGCGTTTTTAT
>M55, F51, +
AGTATAGTCTCCTAAATGCACTTAGCCCTTATTATAGGGCTTTT
>M56, F53, +
AGGAAGCTAGCCGTAGGTTGCTCAAAGCACAGCTTTGAGGTTGCAGATAAAGCTGACGTGGTTTGAAGAGATTTTCGA
>M57, F55, +
TGACGAAGTCAGTAACCATACTACGGCAAGATGAAGCTGACGTGGTTTGAAGAGATTTTCGAAGAGTATCATACGAAAAAGCCCTGTTCCTCAAGA
>M58, F56, +
TGATAGGTATGAAAAGTGGCGTTGAAGCTGAATAAGTTTATAAAGCGTTTGAATGAAGAAATGGAAAGTAAATAAGTTGACGATGAATTACAAAATA
>M59, F61, +
AATAAAGATATGGAGGTGCTTGAACTTGCTTGTTGGTTTCGTGTCATAACAGTTATA
>M60, F62, +
ATATAGAAAGTGAATTAATTAGGAAATCTTAGTCAGAGGTTTCTGATTAATTCATTTTTTA
>M61, Spd_sr5/srf-02, +
GGTGTTATCTATTCTGACTAGGAATAGATCATACCAGAGGTAGCTTAGAAATAGCAGAGACATTAGAAATTGAAGTAATAAATAGGATGTCGTAAGTGTTAC
>M62, Spd_sr6/srf-03, +
GTTCCATATGAATCTTTCTAATGAGTTGTTTGATCGCTTTTCATTATAGATCTTATGGGACTTTT
>M63, Spd_sr37/srf-04, +
AGCAATAGAAATGATGGTCAAAGCTCATGGATGTTGCAGGCTTTTTTGTCCTGCACTTCTTTGTAGTTT
>M64, Spd_sr14/srf-05, +
AATCCTTTCACTCTTCCGGTATACTATTAGGAAAAACATAACTGGAGGATATTTTGAGCTCACACCTCATCGTTCCAGTGGCTGTTCCCCAAGCTCGTGTACTGCCCAAAAAAGTTAG
>M65, CcnB, +
ATTAAATAAAGACCTCCTAACTTTATTTAATAAAATCCTAAACTTTTCTTTTTCATAATAATCTCCCTTAACTCCACCCAATCAGGTGGAGTTTTT
>M66, Spd_sr24, -
ACACTGCTACACCGCCTACGAAAGGAGGTGAGATAGCCCATGATGGAATTAGTACTCAAAACTATCATCGGACCAATTGTGGTCGGTGTCGTTCTTCGTATAGTCGATAAATGGCTAAACAAGGACAAATAGTGTCAAAAAAGACCTCAAGCTTATTTGGTCGTGAGCTTGGGGTCTTTTCT
>M67, CcnD, +
ATAAGTTAAGAAGACCTTAACTTAAACTCCTAAAACTTTTTCATAATAATCTCCCTATAAAAATAAAGTCGCCCAATCAGGCGGCTTATTTTTT
>M68, Spd_sr31, +
GAAAAACTGGCCCTTCTAGCCTTACTAGGAGCTGGTTTGGTTTTACTAGTCTTGTATTTGCCTTATCAGGTAAAACGTCAGATGCAGGACTAACATTGCTGATACGACACTAAAAAAGAAGTTGAGTTCAGTCTGTCTCAGCTTCTTTTT
>M69, Spd_sr47, +
GCATCTCTGTGCCTTTCTTGTGTTTGTGGTTGAACAACAAGTATAACACAGAGGTGTTTTC
>M70, Spd_sr60/srf-18, -
CAAGTTAATACAAGGTGAGTGTTACTAAGTAATATTAGGCATGATCACAGGTGAATTAGAAATC
>M71, Spd_sr67, -
GATAAAGTACTTAATCCCAAAAATTTAAATAGGAGGAGCTAGCTATGGCAGAAGAAGTATTAAATCTTCAATTAGTATCTGTTCAAGTTGACGAAACAGATGAAGTTGATGGAATGCGATTTAGTACATTCAGTACAAATCGTTGCGGTAACTGGAGTGCTTTTAGTTGGGAAAATTGTTAATTCATTTAAATTGTAAACTTTAGAGATTCTCTGGAGTTATGGATGTCGTTCCAATATGTGCACGTTGGAATGTTAGTGCTTATATGGGGAGAATCCAAAGGATTCTCCCTTTTTA
>M72, Spd_sr71, -
TGGATTTTTTTAGTAGGATGATTCTTGATATCTTGATTGCCATCACATGTAGTTTTACTACTCGATGAAAATCAAAGAGCAAACTAGGAAGCTAGCCATAG
>M73, Spd_sr81, -
TTAAAGGAGTAAGAAATGTATCTCGTTATAGAAATTGTATTAGCCTTTATAGTGTCATTTTGGAAGGATAATAGAAGTTTGTGGAATCCAGTATTATTTTTATTATCCCTCATTTCAAGTTATTTTTATCTATCCTACCTTTTTTATAAAAATGGATACGAGAATGTTCAGTTAGCTTTTTATGTATTTGCCTTTGTCTTACTTCCTTTTTTGCTTTTTCTAAGTGGCATCTTTTTAATCTATAATGGGGTCATTTTGTTGAAACGAGAGGGACGTTCCAAGCCCCATTATCTCTCAATGCTCTTTGATTTTTA
>M74, Spd_sr83/srf-21, -
TCAAAAAGAAACGAGGACTCTCATATGACAGTAACGATTAAAGTAAATTACCAAACCACTTTCCAAAAGAAGGAAGCAAAAAACTAGTATAAACAGAAGAGAGAGCGAAATGCTCTTTTTCGTTT
>M75, Spd_sr84, -
TCAGGAGGTAAAAGCGCTATGCCTATGACACAAAAAGAGATGGTTAAACTCCTTACGGCCCATGGTTGGATAAAGACTAGAGGCGGTAAAGGCTCCCATATTAAAATGGAAAAGCAAG
>M76, Spd_sr89, -
GAGGTAGTTGACATTCTATCAAGCTGTCGGTCAGTTCGTTCAGTACAAGGAATCATAATGAACGATCAATCAGAAAAAAGACTAGAAAGAAGACTGTATGGATAATCGACCAATTGGTTTTT
>M77, Spd_sr96, -
ATCATTTGTCGTAGGTTTTGTCTGAAATATTGTCCAGACAAGGCTCACAGCAGTTAAATCTTCTGAAAAAGTCAGATTTAGCTGCTCTTTTT
>M78, Spd_sr108, -
CAGCGTCGCCTTACCGTAGGTATGGTTACTGACTTCGTCAGTTTCATCTACAACCTCAAAACAGTGTTTTGAGCAACCTGCGGCTAGCTTCCTAGTTTGCACTTTGATTTTCATTGAGTATAAAAAGATCTTGGAAAAAGACTCAATTTCAGTAGAAAAGGAAGTAAATCTTCCCACATTAAAACGCATAGTATCAAGTTTTTTCAATACCTGATACTATGCGTTTTTGCT
>M79, Spd_sr110/srf-27, -
ATTGATAAGGTTCATTAGAACACCAAAGCCCCTAACTATGGCCGTAGTTAAGGGCTTTTTTGACGTATCTTAGCGATTTAACGGGTGTTTATAGGCTAGTCACTCGGTCTACT
>M80, Spd_sr112/srf-28, -
GTGTATAAGGTTCATTAGAACACCAAAGCCCCTAACTAGTGCCATAGTTAAGGGCTTTTTTGACGTATCTTAGCGATTTAATGGGTGTTTATAGGCTAGTCAGTCGGTCTACTT
>M81, Spd_sr116/srf-30, -
TCGTGTGAACGATAATACTCATTCTTGATGAATTGTGAAGCAGTTGCCCTTGGGTCGTTTTGCGAGTTGAAGTCAAGAAGAGGAAAAAAACAAAAAGGAGAAATACTCATGGCAGT
