## Additional Datafile 6 for "Assessing the conservation and targets of putative sRNAs in *Streptococcus pneumoniae*"

### Sheet: TIGR4
sRNA_ID	mRNA_ID	Probability	Gene	Upstream-gene	Downstream-gene
M1:	SP_1113	0.60113	HU family DNA-binding protein	DegV family protein	ABC-F family ATP-binding cassettedomain-containing protein
M4:	SP_1612	0.5861	protein kinase family protein	tRNA (adenine(22)-N(1))-methyltransferase TrmK	IS3 family transposase
M5:	pepF	0.56359	oligoendopeptidase F	competence protein CoiA	O-methyltransferase
M6:	SP_1703	0.60293	hypothetical protein	preprotein translocase subunit SecA	ATP-binding cassette domain-containing protein
M7:	rocS	0.61709	chromosome segregation protein RocS	5'-methylthioadenosine/adenosylhomocysteinenucleosidase	3'-5' exonuclease
M8:	recO	0.61448	DNA repair protein RecO	pyridoxal phosphate-dependent aminotransferase	phosphate acyltransferase PlsX
M9:	SP_rrnaC23S	0.54798	23S ribosomal RNA	5S ribosomal RNA	tRNA-Ala
M10:	SP_RS09160	0.64608	galactose-1-phosphate uridylyltransferase	VOC family protein	xanthine phosphoribosyltransferase
M12:	SP_0673	0.624	cystathionine beta-lyase	GTPase HflX	ribonuclease Z
M13:	SP_1465	0.57587	DUF1836 domain-containing protein	GNAT family N-acetyltransferase	hemolysin III family protein
M14:	SP_2278	0.54107	tRNA-Leu	tRNA-Thr	tRNA-Lys
M16:	SP_0409	0.61435	carboxymuconolactone decarboxylase familyprotein	sodium:alanine symporter family protein	TDT family transporter
M17:	glmM	0.55979	phosphoglucosamine mutase	DUF1149 family protein	CdaR family protein
M18:	yqeK	0.59908	bis(5'-nucleosyl)-tetraphosphatase (symmetrical)YqeK	cysteine hydrolase family protein	nicotinate-nucleotide adenylyltransferase
M19:	SP_RS13775	0.5937	S26 family signal peptidase	tyrosine-type recombinase/integrase	DUF4300 family protein
M20:	SP_0989	0.57973	NUDIX hydrolase	bifunctional UDP-N-acetylglucosaminediphosphorylase/glucosamine-1-phosphateN-acetyltransferase GlmU	cell wall synthase accessory phosphoproteinMacP
M22:	SP_0750	0.58699	branched-chain amino acid ABC transporterpermease	ABC transporter substrate-binding protein	branched-chain amino acid ABC transporterpermease
M23:	SP_1571	0.57094	dihydrofolate reductase	ATP-dependent Clp protease ATP-binding subunitClpX	Dps family protein
M24:	SP_2234	0.55979	TetR/AcrR family transcriptional regulator	YhgE/Pip domain-containing protein	tRNA-Asn
M25:	SP_1450	0.56942	SGNH/GDSL hydrolase family protein	CppA family protein	HAD family hydrolase
M29:	secE	0.54008	preprotein translocase subunit SecE	transcription termination/antiterminationprotein NusG	50S ribosomal protein L33
M30:	SP_1870	0.56013	iron chelate uptake ABC transporter familypermease subunit	ABC transporter permease	ATP-binding cassette domain-containing protein
M32:	metE	0.58294	5-methyltetrahydropteroyltriglutamate--homocysteine S-methyltransferase	helix-turn-helix transcriptional regulator	methylenetetrahydrofolate reductase [NAD(P)H]
M34:	rrgA	0.62315	PI-1 pilus tip adhesin RrgA	PI-1 pilus transcriptional regulator RlrA	PI-1 pilus major pilin RrgB
M36:	SP_0686	0.57979	bacteriocin-associated integral membrane familyprotein	lactococcin 972 family bacteriocin	ABC transporter ATP-binding protein
M37:	SP_0319	0.6118	RpiB/LacA/LacB family sugar-phosphate isomerase	sugar kinase	gluconate 5-dehydrogenase
M39:	SP_2115	0.55843	hypothetical protein	hypothetical protein	type II CAAX endopeptidase family protein
M40:	SP_0643	0.61267	transposase	transposase	transposase
M41:	ezrA	0.62287	septation ring formation regulator EzrA	DNA topoisomerase (ATP-hydrolyzing) subunit B	IS630 family transposase
M42:	SP_RS13045	0.61133	hypothetical protein	arsenate reductase family protein	DNA (cytosine-5-)-methyltransferase
M43:	SP_1930	0.59068	hypothetical protein	IS5 family transposase	hypothetical protein
M44:	SP_1177	0.59828	phosphocarrier protein HPr	phosphoenolpyruvate--protein phosphotransferase	glutaredoxin-like protein NrdH
M45:	SP_1736	0.62224	primosomal protein N'	methionyl-tRNA formyltransferase	DNA-directed RNA polymerase subunit omega
M46:	dtd	0.60853	D-aminoacyl-tRNA deacylase	hypothetical protein	bifunctional (p)ppGppsynthetase/guanosine-3',5'-bis(diphosphate)3'-pyrophosphohydrolase
M47:	SP_1235	0.5889	8-oxo-dGTP diphosphatase	transcription repressor NadR	GNAT family N-acetyltransferase
M48:	SP_RS13220	0.57009	transposase	ISL3 family transposase	glycosyltransferase family 4 protein
M49:	SP_0133	0.58474	glycosyltransferase family 4 protein	transposase	glycosyltransferase family 4 protein
M50:	SP_0470	0.58007	hypothetical protein	ISL3 family transposase	hypothetical protein
M52:	SP_0470	0.5952	hypothetical protein	ISL3 family transposase	hypothetical protein
M53:	SP_RS13255	0.59704	IS200/IS605 family transposase	IS200/IS605 family transposase	bifunctional 2-keto-4-hydroxyglutaratealdolase/2-keto-3-deoxy-6-phosphogluconate aldolase
M59:	SP_0646	0.56301	PTS sugar transporter subunit IIB	PTS sugar transporter subunit IIA	PTS galactitol transporter subunit IIC
M61:	SP_1494	0.55417	hypothetical protein	MucBP domain-containing protein	hypothetical protein
M62:	SP_1268	0.60736	DMT family transporter	sugar phosphate nucleotidyltransferase	choline kinase LicA
M63:	SP_0383	0.59459	phosphomevalonate kinase	diphosphomevalonate decarboxylase	type 2 isopentenyl-diphosphate Delta-isomerase
M64:	ltrA	0.62436	group II intron reverse transcriptase/maturase	GNAT family N-acetyltransferase	type I toxin-antitoxin system Fst family toxin
M65:	SP_0694	0.56955	peptidase M50 family protein	hypothetical protein	ThiF family adenylyltransferase
M66:	rplO	0.58244	50S ribosomal protein L15	50S ribosomal protein L30	preprotein translocase subunit SecY
M67:	SP_RS13595	0.56354	hypothetical protein	DNA-directed RNA polymerase subunit delta	CTP synthase
M68:	SP_0644	0.59147	transposase	transposase	PTS sugar transporter subunit IIA
M69:	SP_0478	0.57679	PTS transporter subunit EIIC	6-phospho-beta-galactosidase	TrkH family potassium uptake protein
M70:	SP_RS12795	0.53563	diacylglycerol kinase family lipid kinase	IS630 family transposase	ATP-dependent nuclease subunit B
M71:	SP_1620	0.60451	PTS sugar transporter subunit IIA	fructose PTS transporter subunit IIA	PRD domain-containing protein
M73:	SP_0777	0.63999	alpha/beta hydrolase	MazG nucleotide pyrophosphohydrolasedomain-containing protein	ribosome maturation factor RimM
M74:	SP_1535	0.60622	GIY-YIG nuclease family protein	manganese-dependent inorganic pyrophosphatase	tRNA1(Val) (adenine(37)-N6)-methyltransferase
M75:	SP_1772	0.52182	accessory Sec-dependent serine-rich glycoproteinadhesin	glycosyltransferase	IS630 transposase-related protein
M76:	SP_0368	0.59703	SpGH101 familyendo-alpha-N-acetylgalactosaminidase	peptide ABC transporter substrate-bindingprotein	penicillin-binding protein PBP1A
M77:	SP_1912	0.56262	DUF4651 domain-containing protein	thioredoxin family protein	hypothetical protein
M79:	SP_RS13215	0.57721	hypothetical protein	tRNA uridine-5-carboxymethylaminomethyl(34)synthesis enzyme MnmG	ribonuclease J
M80:	SP_0936	0.59287	DNA polymerase III subunit delta'	dTMP kinase	DNA replication initiation control protein YabA
M81:	rimP	0.5767	ribosome maturation factor RimP	tRNA (guanosine(46)-N7)-methyltransferase TrmB	transcription termination factor NusA

### Sheet: D39
sRNA_ID	mRNA_ID	Probability	Gene	Upstream-gene	Downstream-gene
M1:	SPD_0997	0.60836	HU family DNA-binding protein	DegV family protein	ABC-F family ATP-binding cassettedomain-containing protein
M4:	SPD_1170	0.57783	ABC transporter substrate-binding protein	ABC transporter permease	cyclically-permuted mutarotase family protein
M5:	SPD_RS11765	0.56516	hypothetical protein	hypothetical protein	cell wall-binding protein
M6:	SPD_1577	0.58954	type II toxin-antitoxin system HicB familyantitoxin	DUF3013 family protein	type II toxin-antitoxin system HicA familytoxin
M7:	rocS	0.61668	chromosome segregation protein RocS	5'-methylthioadenosine/adenosylhomocysteinenucleosidase	3'-5' exonuclease
M8:	recO	0.61703	DNA repair protein RecO	pyridoxal phosphate-dependent aminotransferase	phosphate acyltransferase PlsX
M9:	SPD_1814	0.54712	23S ribosomal RNA	5S ribosomal RNA	tRNA-Ala
M10:	SPD_1330	0.65141	amino acid ABC transporter permease	amino acid ABC transporter ATP-binding protein	tetratricopeptide repeat protein
M12:	SPD_0585	0.62074	hypothetical protein	GTPase HflX	ribonuclease Z
M13:	SPD_1294	0.57212	DUF1836 domain-containing protein	GNAT family N-acetyltransferase	hemolysin III family protein
M14:	SPD_1695	0.54107	tRNA-Leu	tRNA-Thr	tRNA-Lys
M16:	SPD_0373	0.61207	carboxymuconolactone decarboxylase familyprotein	sodium:alanine symporter family protein	TDT family transporter
M17:	glmM	0.55661	phosphoglucosamine mutase	DUF1149 family protein	CdaR family protein
M18:	SPD_1336	0.59247	F0F1 ATP synthase subunit gamma	F0F1 ATP synthase subunit beta	F0F1 ATP synthase subunit alpha
M19:	SPD_0913	0.60247	DUF1002 domain-containing protein	cell wall hydrolase Pmp23	23S rRNA (uracil(1939)-C(5))-methyltransferaseRlmD
M20:	SPD_0257	0.58137	hypothetical protein	type II toxin-antitoxin system YafQ familytoxin	aminopeptidase
M22:	SPD_0962	0.5855	PspC domain-containing protein	glycosyltransferase family 4 protein	DUF4044 domain-containing protein
M23:	SPD_RS04235	0.58384	S24 family peptidase	pyruvate kinase	DUF4300 family protein
M24:	SPD_RS03130	0.56733	alpha/beta hydrolase	aminodeoxychorismate synthase component I	N-acetylmuramoyl-L-alanine amidase familyprotein
M25:	SPD_1279	0.56942	SGNH/GDSL hydrolase family protein	CppA family protein	HAD family hydrolase
M29:	SPD_0942	0.53561	sugar phosphate isomerase/epimerase	PIG-L family deacetylase	hypothetical protein
M30:	SPD_1650	0.55709	iron chelate uptake ABC transporter familypermease subunit	ABC transporter permease	ATP-binding cassette domain-containing protein
M32:	zwf	0.57487	glucose-6-phosphate dehydrogenase	amino acid ABC transporter ATP-binding protein	signal recognition particle-docking proteinFtsY
M34:	rlmD	0.61315	23S rRNA (uracil(1939)-C(5))-methyltransferaseRlmD	DUF1002 domain-containing protein	hypothetical protein
M36:	SPD_0256	0.58318	type II toxin-antitoxin system YafQ familytoxin	type II toxin-antitoxin system RelB/DinJ familyantitoxin	hypothetical protein
M37:	SPD_0291	0.60526	RpiB/LacA/LacB family sugar-phosphate isomerase	PfkB family carbohydrate kinase	gluconate 5-dehydrogenase
M39:	SPD_1214	0.56234	ABC transporter ATP-binding protein	hypothetical protein	alpha-amylase
M40:	SPD_0240	0.61871	GNAT family N-acetyltransferase	GNAT family protein	type I toxin-antitoxin system Fst family toxin
M41:	ezrA	0.62074	septation ring formation regulator EzrA	DNA topoisomerase (ATP-hydrolyzing) subunit B	IS630 family transposase
M42:	SPD_0114	0.62162	GyrI-like domain-containing protein	peptidase domain-containing ABC transporter	HlyD family efflux transporter periplasmicadaptor subunit
M43:	SPD_0255	0.58969	type II toxin-antitoxin system RelB/DinJ familyantitoxin	PolC-type DNA polymerase III	type II toxin-antitoxin system YafQ familytoxin
M44:	SPD_0694	0.60732	DUF2829 domain-containing protein	aldo/keto reductase family oxidoreductase	3-oxoacyl-ACP reductase
M45:	SPD_1546	0.62043	primosomal protein N'	methionyl-tRNA formyltransferase	DNA-directed RNA polymerase subunit omega
M46:	SPD_1564	0.60652	aromatic acid exporter family protein	serine/threonine transporter SstT	MarR family transcriptional regulator
M47:	SPD_1092	0.58635	8-oxo-dGTP diphosphatase	transcription repressor NadR	GNAT family N-acetyltransferase
M48:	SPD_RS11835	0.57228	transposase	ISL3 family transposase	glycosyltransferase family 4 protein
M49:	SPD_1273	0.5836	hypothetical protein	IS66 family insertion sequence element accessoryprotein TnpB	glutamine-hydrolyzing GMP synthase
M50:	SPD_0156	0.57921	YesL family protein	MptD family putative ECF transporter Scomponent	sensor histidine kinase
M52:	SPD_1763	0.58411	DNA-directed RNA polymerase subunit beta	DNA-entry nuclease EndA	UDP-N-acetylglucosamine1-carboxyvinyltransferase
M53:	SPD_RS11470	0.60137	IS200/IS605 family transposase	IS200/IS605 family transposase	bifunctional 4-hydroxy-2-oxoglutaratealdolase/2-dehydro-3-deoxy-phosphogluconate aldolase
M59:	argF	0.55992	ornithine carbamoyltransferase	arginine deiminase	carbamate kinase
M61:	SPD_0118	0.54848	hypothetical protein	hypothetical protein	hypothetical protein
M62:	SPD_1738	0.61229	MATE family efflux transporter	N-acetylmuramoyl-L-alanine amidase LytA	recombinase RecA
M63:	SPD_1779	0.59388	thiamine diphosphokinase	DNA recombination protein RmuC	ribulose-phosphate 3-epimerase
M64:	SPD_0875	0.61751	NUDIX hydrolase	bifunctional UDP-N-acetylglucosaminediphosphorylase/glucosamine-1-phosphateN-acetyltransferase GlmU	cell wall synthase accessory phosphoproteinMacP
M65:	SPD_0613	0.56273	hypothetical protein	hypothetical protein	ABC transporter ATP-binding protein
M66:	pavB	0.58875	fibronectin-binding SSURE repeat adhesin PavB	hypothetical protein	response regulator transcription factor
M67:	SPD_1425	0.5586	MFS transporter	tRNA pseudouridine(38-40) synthase TruA	Pr6Pr family membrane protein
M68:	SPD_0574	0.58507	response regulator transcription factor	peptide-methionine (R)-S-oxide reductase MsrB	sensor histidine kinase
M69:	SPD_0428	0.57178	PTS transporter subunit EIIC	6-phospho-beta-galactosidase	TrkH family potassium uptake protein
M70:	SPD_RS05445	0.53498	diacylglycerol kinase family lipid kinase	IS630 family transposase	ATP-dependent nuclease subunit B
M71:	SPD_0232	0.62397	PTS lactose/cellobiose transporter subunit IIA	sugar-binding transcriptional regulator	PTS sugar transporter subunit IIB
M73:	SPD_RS11565	0.62759	alpha/beta hydrolase	MazG nucleotide pyrophosphohydrolasedomain-containing protein	ribosome maturation factor RimM
M74:	SPD_1364	0.60741	GIY-YIG nuclease family protein	manganese-dependent inorganic pyrophosphatase	tRNA1(Val) (adenine(37)-N6)-methyltransferase
M75:	SPD_1688	0.5141	tRNA-Ile	tRNA-Ser	tRNA-Met
M76:	SPD_0335	0.6068	SpGH101 familyendo-alpha-N-acetylgalactosaminidase	peptide ABC transporter substrate-bindingprotein	penicillin-binding protein PBP1A
M77:	SPD_1632	0.56278	PaaI family thioesterase	type-2 restriction enzyme DpnI	UDP-glucose--hexose-1-phosphateuridylyltransferase
M79:	SPD_1795	0.55238	hypothetical protein	asparaginase	catabolite control protein A
M80:	SPD_1172	0.58464	N-acetylmannosamine-6-phosphate 2-epimerase	cyclically-permuted mutarotase family protein	transposase family protein
M81:	rimP	0.58252	ribosome maturation factor RimP	tRNA (guanosine(46)-N7)-methyltransferase TrmB	transcription termination factor NusA

### Sheet: TVO_1901920
sRNA_ID	mRNA_ID	Probability	Gene	Upstream-gene	Downstream-gene
M1:	EQH15_05560	0.60425	HU family DNA-binding protein	DegV family protein	ABC-F family ATP-binding cassettedomain-containing protein
M4:	EQH15_05880	0.59816	PTS sugar transporter subunit IIA	PTS sugar transporter subunit IIB	hypothetical protein
M5:	gndA	0.56012	NADP-dependent phosphogluconate dehydrogenase	mid-cell-anchored protein MapZ	response regulator transcription factor
M6:	EQH15_07415	0.60364	hypothetical protein	hypothetical protein	hypothetical protein
M7:	rocS	0.61709	chromosome segregation protein RocS	5'-methylthioadenosine/adenosylhomocysteinenucleosidase	3'-5' exonuclease
M8:	rimI	0.61613	ribosomal protein S18-alanineN-acetyltransferase	tRNA(adenosine(37)-N6)-threonylcarbamoyltransferase complexdimerization subunit type 1 TsaB	tRNA(adenosine(37)-N6)-threonylcarbamoyltransferase complextransferase subunit TsaD
M9:	EQH15_00450	0.55468	glycosyltransferase family A protein	hypothetical protein	hypothetical protein
M10:	EQH15_07065	0.64653	amino acid ABC transporter permease	amino acid ABC transporter ATP-binding protein	tetratricopeptide repeat protein
M12:	EQH15_03390	0.63151	cystathionine beta-lyase	GTPase HflX	ribonuclease Z
M13:	EQH15_06895	0.57641	DUF1836 domain-containing protein	GNAT family N-acetyltransferase	hemolysin III family protein
M14:	EQH15_09305	0.54107	tRNA-Leu	tRNA-Thr	tRNA-Lys
M16:	EQH15_07470	0.61442	phage head-tail connector protein	hypothetical protein	hypothetical protein
M17:	glmM	0.56087	phosphoglucosamine mutase	DUF1149 family protein	CdaR family protein
M18:	EQH15_07095	0.58789	F0F1 ATP synthase subunit gamma	F0F1 ATP synthase subunit beta	F0F1 ATP synthase subunit alpha
M19:	EQH15_05150	0.60247	DUF1002 domain-containing protein	cell wall hydrolase Pmp23	23S rRNA (uracil(1939)-C(5))-methyltransferaseRlmD
M20:	EQH15_01915	0.57711	iron-containing alcohol dehydrogenase familyprotein	CDP-glycerol--glycerophosphateglycerophosphotransferase	phosphocholine cytidylyltransferase familyprotein
M22:	EQH15_03745	0.57902	branched-chain amino acid ABC transporterpermease	ABC transporter substrate-binding protein	branched-chain amino acid ABC transporterpermease
M23:	EQH15_04520	0.57586	TIGR03943 family protein	alpha/beta hydrolase	permease
M24:	ribE	0.56231	6,7-dimethyl-8-ribityllumazine synthase	DNA mismatch repair endonuclease MutL	bifunctional3,4-dihydroxy-2-butanone-4-phosphate synthase/GTPcyclohydrolase II
M25:	EQH15_08655	0.56331	hypothetical protein	hypothetical protein	replication-associated recombination protein A
M29:	EQH15_RS06835	0.54173	hypothetical protein	ABC transporter transmembrane domain-containingprotein	peptide ABC transporter substrate-bindingprotein
M30:	EQH15_RS05335	0.5583	HAD-IB family phosphatase	glycogen synthase GlgA	HAD family hydrolase
M32:	metE	0.57583	5-methyltetrahydropteroyltriglutamate--homocysteine S-methyltransferase	helix-turn-helix transcriptional regulator	methylenetetrahydrofolate reductase [NAD(P)H]
M34:	rlmD	0.60909	23S rRNA (uracil(1939)-C(5))-methyltransferaseRlmD	DUF1002 domain-containing protein	hypothetical protein
M36:	EQH15_08770	0.58453	PEP phosphonomutase	PTS sugar transporter subunit IIB	PTS sugar transporter subunit IIC
M37:	EQH15_05675	0.60355	hypothetical protein	helicase-exonuclease AddAB subunit AddA	immunoglobulin A1 protease
M39:	EQH15_07465	0.56196	hypothetical protein	HK97-gp10 family putative phage morphogenesisprotein	phage head-tail connector protein
M40:	EQH15_06735	0.61361	helix-turn-helix transcriptional regulator	DUF6773 family protein	hypothetical protein
M41:	EQH15_RS00950	0.62659	hypothetical protein	DNA primase family protein	hypothetical protein
M42:	EQH15_08690	0.61682	sugar ABC transporter substrate-binding protein	sugar ABC transporter permease	LacI family DNA-binding transcriptionalregulator
M43:	EQH15_09550	0.59068	hypothetical protein	transposase family protein	hypothetical protein
M44:	EQH15_07600	0.60872	hypothetical protein	hypothetical protein	siphovirus Gp157 family protein
M45:	vncR	0.6249	response regulator transcription factor VncR	putative autolysis signal peptide Pep27	sensor histidine kinase VncS
M46:	EQH15_06040	0.59785	transcription repressor NadR	ECF transporter S component	8-oxo-dGTP diphosphatase
M47:	EQH15_06045	0.58635	8-oxo-dGTP diphosphatase	transcription repressor NadR	GNAT family N-acetyltransferase
M48:	EQH15_RS10885	0.5726	transposase	ISL3 family transposase	glycosyltransferase family 4 protein
M49:	EQH15_03010	0.58496	hypothetical protein	PucR family transcriptional regulator	hypothetical protein
M50:	EQH15_00600	0.5909	hypothetical protein	hypothetical protein	hypothetical protein
M52:	EQH15_09690	0.58839	DNA-directed RNA polymerase subunit beta	DNA-entry nuclease EndA	UDP-N-acetylglucosamine1-carboxyvinyltransferase
M53:	EQH15_06285	0.60116	putative DNA-binding protein	signal recognition particle protein	AAA family ATPase
M59:	yabA	0.571	DNA replication initiation control protein YabA	DNA polymerase III subunit delta'	16S rRNA(cytidine(1402)-2'-O)-methyltransferase
M61:	EQH15_00600	0.55374	hypothetical protein	hypothetical protein	hypothetical protein
M62:	EQH15_06185	0.62109	DMT family transporter	sugar phosphate nucleotidyltransferase	choline kinase LicA
M63:	coaD	0.59848	pantetheine-phosphate adenylyltransferase	SepM family pheromone-processing serineprotease	16S rRNA (guanine(966)-N(2))-methyltransferaseRsmD
M64:	EQH15_04950	0.61708	NUDIX hydrolase	bifunctional UDP-N-acetylglucosaminediphosphorylase/glucosamine-1-phosphateN-acetyltransferase GlmU	cell wall synthase accessory phosphoproteinMacP
M65:	EQH15_RS06835	0.57356	hypothetical protein	ABC transporter transmembrane domain-containingprotein	peptide ABC transporter substrate-bindingprotein
M66:	ald	0.58258	alanine dehydrogenase	TfoX/Sxy family protein	GNAT family N-acetyltransferase
M67:	EQH15_03130	0.56166	uracil-DNA glycosylase family protein	dipeptidase PepV	hypothetical protein
M68:	EQH15_06155	0.58828	copper homeostasis protein CutC	MmcQ/YjbR family DNA-binding protein	YbaN family protein
M69:	EQH15_02485	0.57125	PTS transporter subunit EIIC	6-phospho-beta-galactosidase	TrkH family potassium uptake protein
M70:	EQH15_05660	0.53489	diacylglycerol kinase family lipid kinase	IS630 family transposase	ATP-dependent nuclease subunit B
M71:	EQH15_01305	0.6185	PTS lactose/cellobiose transporter subunit IIA	sugar-binding transcriptional regulator	PTS sugar transporter subunit IIB
M73:	EQH15_03885	0.64129	alpha/beta hydrolase	MazG nucleotide pyrophosphohydrolasedomain-containing protein	ribosome maturation factor RimM
M74:	EQH15_00970	0.60798	hypothetical protein	hypothetical protein	hypothetical protein
M75:	EQH15_07530	0.51883	tRNA-Ser	terminase small subunit	DUF1492 domain-containing protein
M76:	EQH15_07425	0.60014	tail fiber domain-containing protein	hypothetical protein	DUF6711 family protein
M77:	EQH15_06835	0.56551	CapA family protein	hypothetical protein	hypothetical protein
M79:	EQH15_07440	0.55989	hypothetical protein	hypothetical protein	DUF6096 family protein
M80:	EQH15_11070	0.58303	CtsR family transcriptional regulator	ATP-dependent Clp protease ATP-binding subunit	ABC transporter ATP-binding protein
M81:	EQH15_07645	0.58437	DNA-binding protein	hypothetical protein	hypothetical protein

### Sheet: TVO_1901934
sRNA_ID	mRNA_ID	Probability	Gene	Upstream-gene	Downstream-gene
M1:	EQH28_05455	0.60735	HU family DNA-binding protein	DegV family protein	ABC transporter ATP-binding protein
M4:	EQH28_05770	0.59503	PTS sugar transporter subunit IIA	PTS sugar transporter subunit IIB	chlorohydrolase
M5:	EQH28_07510	0.57036	peptidase S74	hypothetical protein	hypothetical protein
M6:	EQH28_09655	0.60364	hypothetical protein	hypothetical protein	dihydrodipicolinate reductase
M7:	EQH28_09760	0.62027	phage head morphogenesis protein	hypothetical protein	phage portal protein
M8:	recO	0.61695	DNA repair protein RecO	pyridoxal phosphate-dependent aminotransferase	phosphate acyltransferase PlsX
M9:	EQH28_00500	0.5593	glycosyltransferase family 2 protein	chlorohydrolase	glycosyl transferase family 2
M10:	EQH28_11490	0.6569	response regulator transcription factor	HAMP domain-containing histidine kinase	DNA alkylation repair protein
M12:	EQH28_03250	0.624	cystathionine beta-lyase	GTPase HflX	ribonuclease Z
M13:	EQH28_08060	0.58128	metal-dependent transcriptional regulator	metallophosphoesterase	hypothetical protein
M14:	EQH28_10425	0.54107	tRNA-Leu	tRNA-Thr	tRNA-Lys
M16:	EQH28_07785	0.61362	hypothetical protein	ATP-dependent Clp protease ATP-binding subunitClpX	dihydrofolate reductase
M17:	EQH28_07575	0.56296	DUF4355 domain-containing protein	N4-gp56 family major capsid protein	hypothetical protein
M18:	EQH28_07175	0.58765	F0F1 ATP synthase subunit gamma	F0F1 ATP synthase subunit beta	F0F1 ATP synthase subunit alpha
M19:	EQH28_05035	0.60245	DUF1002 domain-containing protein	lysozyme family protein	23S rRNA (uracil(1939)-C(5))-methyltransferaseRlmD
M20:	EQH28_01475	0.57792	hypothetical protein	type II toxin-antitoxin system YafQ familytoxin	aminopeptidase
M22:	EQH28_03605	0.58861	branched-chain amino acid ABC transporterpermease	ABC transporter substrate-binding protein	branched-chain amino acid ABC transporterpermease
M23:	EQH28_02955	0.57989	transporter substrate-binding domain-containingprotein	amino acid ABC transporter permease	amino acid ABC transporter ATP-binding protein
M24:	EQH28_07445	0.56367	DUF1149 family protein	DegV family protein	phosphoglucosamine mutase
M25:	EQH28_06890	0.57073	1-alkyl-2-acetylglycerophosphocholine esterase	proteinase	Cof-type HAD-IIB family hydrolase
M29:	EQH28_07270	0.54722	ABC transporter	ABC transporter ATP-binding protein	peptide ABC transporter substrate-bindingprotein
M30:	EQH28_08010	0.55471	AAA family ATPase	hypothetical protein	MazG-like protein
M32:	EQH28_11495	0.58429	DNA alkylation repair protein	response regulator transcription factor	ATP-dependent Clp protease ATP-binding subunit
M34:	EQH28_10845	0.61315	cytidine deaminase	tRNA-Glu	glutamate--tRNA ligase
M36:	EQH28_08985	0.58541	haloacid dehalogenase-like hydrolase	PTS sugar transporter subunit IIB	PTS sugar transporter subunit IIC
M37:	EQH28_05570	0.605	hypothetical protein	chlorohydrolase	YSIRK-type signal peptide-containing protein
M39:	EQH28_07550	0.57627	hypothetical protein	HK97 gp10 family phage protein	phage head-tail adapter protein
M40:	EQH28_05725	0.6328	PTS lactose/cellobiose transporter subunit IIA	PTS lactose transporter subunit IIBC	transcription antiterminator
M41:	EQH28_03720	0.62319	hypothetical protein	hypothetical protein	hypothetical protein
M42:	EQH28_02025	0.63493	hypothetical protein	XRE family transcriptional regulator	Hsp70 family protein
M43:	EQH28_08065	0.59527	hypothetical protein	metal-dependent transcriptional regulator	hypothetical protein
M44:	EQH28_03090	0.62143	GNAT family acetyltransferase	multidrug ABC transporter permease	N-acetyltransferase
M45:	EQH28_08575	0.62555	primosomal protein N'	methionyl-tRNA formyltransferase	DNA-directed RNA polymerase subunit omega
M46:	EQH28_02945	0.60605	amino acid ABC transporter permease	oxidoreductase	amino acid ABC transporter permease
M47:	EQH28_00470	0.57824	phosphorylase	NAD(FAD)-dependent dehydrogenase	hypothetical protein
M48:	EQH28_00810	0.57201	hypothetical protein	ISL3 family transposase	IS630 family transposase
M49:	EQH28_00820	0.5803	glycosyl transferase	IS630 family transposase	hypothetical protein
M50:	EQH28_00685	0.5909	hypothetical protein	hypothetical protein	hypothetical protein
M52:	EQH28_07705	0.58934	hypothetical protein	hypothetical protein	hypothetical protein
M53:	EQH28_04695	0.59301	50S ribosomal protein L35	translation initiation factor IF-3	50S ribosomal protein L20
M59:	yabA	0.571	DNA replication initiation control protein YabA	DNA polymerase III subunit delta'	16S rRNA(cytidine(1402)-2'-O)-methyltransferase
M61:	EQH28_00685	0.55374	hypothetical protein	hypothetical protein	hypothetical protein
M62:	EQH28_08405	0.60966	hypothetical protein	ABC transporter ATP-binding protein	hypothetical protein
M63:	EQH28_10265	0.62256	thiamine diphosphokinase	DNA recombination protein RmuC	ribulose-phosphate 3-epimerase
M64:	ltrA	0.61792	group II intron reverse transcriptase/maturase	MFS transporter	hypothetical protein
M65:	EQH28_08990	0.56945	PTS sugar transporter subunit IIC	haloacid dehalogenase-like hydrolase	ROK family transcriptional regulator
M66:	pavB	0.58596	fibronectin-binding SSURE repeat adhesin PavB	glycosyl transferase family 2	response regulator transcription factor
M67:	EQH28_07915	0.56101	MFS transporter	cytidylate kinase	hypothetical protein
M68:	EQH28_11585	0.58735	transposase	hypothetical protein	IS630 family transposase
M69:	EQH28_06720	0.56264	N-acetylmuramoyl-L-alanine amidase familyprotein	tRNA preQ1(34) S-adenosylmethionineribosyltransferase-isomerase QueA	hypothetical protein
M70:	EQH28_08430	0.54059	hypothetical protein	hypothetical protein	ribosome biogenesis GTPase Der
M71:	EQH28_01335	0.6095	PTS lactose/cellobiose transporter subunit IIA	sugar-binding transcriptional regulator	PTS sugar transporter subunit IIB
M73:	EQH28_10555	0.62893	PTS lactose/cellobiose transporter subunit IIA	PTS sugar transporter subunit IIB	bifunctional acetaldehyde-CoA/alcoholdehydrogenase
M74:	EQH28_07310	0.61249	GIY-YIG nuclease family protein	manganese-dependent inorganic pyrophosphatase	tRNA1(Val) (adenine(37)-N6)-methyltransferase
M75:	EQH28_09820	0.53255	hypothetical protein	hypothetical protein	RusA family crossover junctionendodeoxyribonuclease
M76:	EQH28_01835	0.60901	YSIRK-type signal peptide-containing protein	hypothetical protein	PBP1A family penicillin-binding protein
M77:	EQH28_06905	0.57414	CapA family protein	poly-gamma-glutamate biosynthesis protein	hypothetical protein
M79:	EQH28_07525	0.57993	hypothetical protein	hypothetical protein	hypothetical protein
M80:	EQH28_09385	0.59112	ATP-binding cassette domain-containing protein	trehalose operon repressor	ABC transporter permease
M81:	EQH28_02360	0.57564	DNA-directed RNA polymerase subunit delta	Trk system potassium transporter TrkA	ECF-type riboflavin transportersubstrate-binding protein

### Sheet: TVO_1902277
sRNA_ID	mRNA_ID	Probability	Gene	Upstream-gene	Downstream-gene
M1:	EQH46_04405	0.59066	hypothetical protein	transposase family protein	alpha/beta hydrolase
M4:	EQH46_05995	0.58593	PTS sugar transporter subunit IIA	PTS sugar transporter subunit IIB	hypothetical protein
M5:	EQH46_RS10985	0.56935	S26 family signal peptidase	tyrosine-type recombinase/integrase	DUF4300 family protein
M6:	EQH46_08290	0.593	hypothetical protein	preprotein translocase subunit SecA	ATP-binding cassette domain-containing protein
M7:	rocS	0.61255	chromosome segregation protein RocS	5'-methylthioadenosine/adenosylhomocysteinenucleosidase	3'-5' exonuclease
M8:	recO	0.61727	DNA repair protein RecO	pyridoxal phosphate-dependent aminotransferase	phosphate acyltransferase PlsX
M9:	EQH46_00835	0.55089	methionine ABC transporter permease	methionine ABC transporter ATP-binding protein	MptD family putative ECF transporter Scomponent
M10:	EQH46_02010	0.6417	transcription antiterminator	PTS mannitol-specific transporter subunit IIBC	PTS sugar transporter subunit IIA
M12:	EQH46_03295	0.62507	hypothetical protein	GTPase HflX	ribonuclease Z
M13:	EQH46_07205	0.57295	DUF1836 domain-containing protein	GNAT family N-acetyltransferase	hemolysin III family protein
M14:	EQH46_09340	0.54107	tRNA-Leu	tRNA-Thr	tRNA-Lys
M16:	EQH46_02070	0.61263	carboxymuconolactone decarboxylase familyprotein	sodium:alanine symporter family protein	TDT family transporter
M17:	glmM	0.5584	phosphoglucosamine mutase	DUF1149 family protein	CdaR family protein
M18:	EQH46_05535	0.59284	phage head closure protein	hypothetical protein	HK97-gp10 family putative phage morphogenesisprotein
M19:	EQH46_05055	0.60003	DUF1002 domain-containing protein	cell wall hydrolase Pmp23	23S rRNA (uracil(1939)-C(5))-methyltransferaseRlmD
M20:	EQH46_04870	0.5797	NUDIX hydrolase	bifunctional UDP-N-acetylglucosaminediphosphorylase/glucosamine-1-phosphateN-acetyltransferase GlmU	cell wall synthase accessory phosphoproteinMacP
M22:	EQH46_03645	0.58419	branched-chain amino acid ABC transporterpermease	ABC transporter substrate-binding protein	branched-chain amino acid ABC transporterpermease
M23:	dusB	0.57336	tRNA dihydrouridine synthase DusB	Hsp33 family molecular chaperone HslO	hypothetical protein
M24:	EQH46_07630	0.56367	DUF1149 family protein	DegV family protein	phosphoglucosamine mutase
M25:	EQH46_08665	0.57078	hypothetical protein	hypothetical protein	replication-associated recombination protein A
M29:	EQH46_RS10850	0.53139	hypothetical protein	hypothetical protein	hypothetical protein
M30:	EQH46_09105	0.55967	iron chelate uptake ABC transporter familypermease subunit	ABC transporter permease	ATP-binding cassette domain-containing protein
M32:	metE	0.58294	5-methyltetrahydropteroyltriglutamate--homocysteine S-methyltransferase	helix-turn-helix transcriptional regulator	methylenetetrahydrofolate reductase [NAD(P)H]
M34:	EQH46_05465	0.61912	hypothetical protein	DUF1372 family protein	hypothetical protein
M36:	EQH46_08785	0.58541	PEP phosphonomutase	PTS sugar transporter subunit IIB	PTS sugar transporter subunit IIC
M37:	EQH46_01635	0.60411	RpiB/LacA/LacB family sugar-phosphate isomerase	sugar kinase	gluconate 5-dehydrogenase
M39:	EQH46_10715	0.55843	hypothetical protein	hypothetical protein	type II CAAX endopeptidase family protein
M40:	EQH46_06990	0.61462	helix-turn-helix transcriptional regulator	DUF6773 family protein	ABC transporter permease
M41:	ezrA	0.62558	septation ring formation regulator EzrA	DNA topoisomerase (ATP-hydrolyzing) subunit B	IS66 family insertion sequence element accessoryprotein TnpB
M42:	EQH46_02510	0.61428	class I SAM-dependent DNA methyltransferase	restriction endonuclease subunit S	DEAD/DEAH box helicase family protein
M43:	EQH46_01425	0.58969	type II toxin-antitoxin system RelB/DinJ familyantitoxin	PolC-type DNA polymerase III	type II toxin-antitoxin system YafQ familytoxin
M44:	EQH46_05500	0.60771	phage portal protein	IS1380-like element ISSpn5 family transposase	phage minor head protein
M45:	EQH46_07080	0.62288	IS66 family transposase	IS1380-like element ISSpn5 family transposase	IS66 family transposase
M46:	EQH46_06155	0.59468	transcription repressor NadR	ECF transporter S component	8-oxo-dGTP diphosphatase
M47:	EQH46_06160	0.58418	8-oxo-dGTP diphosphatase	transcription repressor NadR	GNAT family N-acetyltransferase
M48:	EQH46_RS10920	0.57513	transposase	ISL3 family transposase	glycosyltransferase family 4 protein
M49:	EQH46_07100	0.5836	hypothetical protein	IS66 family insertion sequence element accessoryprotein TnpB	glutamine-hydrolyzing GMP synthase
M50:	EQH46_00575	0.59916	hypothetical protein	hypothetical protein	hypothetical protein
M52:	EQH46_09730	0.58839	DNA-directed RNA polymerase subunit beta	DNA-entry nuclease EndA	UDP-N-acetylglucosamine1-carboxyvinyltransferase
M53:	EQH46_05470	0.60471	hypothetical protein	hypothetical protein	DUF1492 domain-containing protein
M59:	yabA	0.571	DNA replication initiation control protein YabA	DNA polymerase III subunit delta'	16S rRNA(cytidine(1402)-2'-O)-methyltransferase
M61:	EQH46_08695	0.55029	carbohydrate ABC transporter permease	ABC transporter substrate-binding protein	sugar ABC transporter permease
M62:	EQH46_06305	0.60831	DMT family transporter	sugar phosphate nucleotidyltransferase	choline kinase LicA
M63:	EQH46_09820	0.60403	thiamine diphosphokinase	DNA recombination protein RmuC	ribulose-phosphate 3-epimerase
M64:	EQH46_04870	0.62142	NUDIX hydrolase	bifunctional UDP-N-acetylglucosaminediphosphorylase/glucosamine-1-phosphateN-acetyltransferase GlmU	cell wall synthase accessory phosphoproteinMacP
M65:	EQH46_02175	0.5658	CPBP family intramembrane glutamicendopeptidase	hypothetical protein	transcription antitermination factor NusB
M66:	rplO	0.58244	50S ribosomal protein L15	50S ribosomal protein L30	preprotein translocase subunit SecY
M67:	EQH46_RS10840	0.56354	hypothetical protein	DNA-directed RNA polymerase subunit delta	CTP synthase
M68:	EQH46_RS11020	0.58714	GNAT family N-acetyltransferase	Xaa-Pro peptidase family protein	ECF transporter S component
M69:	EQH46_RS10390	0.5646	hypothetical protein	YSIRK-type signal peptide-containing protein	SPFH domain-containing protein
M70:	EQH46_RS04810	0.55018	IS3 family transposase	ABC transporter ATP-binding protein	restriction endonuclease subunit S
M71:	EQH46_01295	0.62487	PTS lactose/cellobiose transporter subunit IIA	sugar-binding transcriptional regulator	PTS sugar transporter subunit IIB
M73:	EQH46_03785	0.62384	alpha/beta hydrolase	nucleotide pyrophosphohydrolase	ribosome maturation factor RimM
M74:	EQH46_07345	0.6109	amino acid ABC transporter substrate-bindingprotein	thioredoxin	amino acid ABC transporter ATP-binding protein
M75:	EQH46_10005	0.51453	23S ribosomal RNA	5S ribosomal RNA	tRNA-Ala
M76:	EQH46_01880	0.60141	SpGH101 familyendo-alpha-N-acetylgalactosaminidase	peptide ABC transporter substrate-bindingprotein	penicillin-binding protein PBP1A
M77:	EQH46_09015	0.56223	PaaI family thioesterase	type-2 restriction enzyme DpnI	UDP-glucose--hexose-1-phosphateuridylyltransferase
M79:	EQH46_09915	0.56888	hypothetical protein	asparaginase	catabolite control protein A
M80:	EQH46_04575	0.5924	DNA polymerase III subunit delta'	dTMP kinase	DNA replication initiation control protein YabA
M81:	rimP	0.57802	ribosome maturation factor RimP	tRNA (guanosine(46)-N7)-methyltransferase TrmB	transcription termination factor NusA

### Sheet: TVO_Taiwan19F-14
sRNA_ID	mRNA_ID	Probability	Gene	Upstream-gene	Downstream-gene
M1:	EQH43_05780	0.60739	HU family DNA-binding protein	DegV family protein	ABC-F family ATP-binding cassettedomain-containing protein
M4:	EQH43_08310	0.59964	IS30 family transposase	hypothetical protein	TVP38/TMEM64 family protein
M5:	EQH43_04575	0.57357	shikimate kinase	3-phosphoshikimate 1-carboxyvinyltransferase	prephenate dehydratase
M6:	EQH43_08225	0.59127	hypothetical protein	preprotein translocase subunit SecA	ATP-binding cassette domain-containing protein
M7:	rocS	0.62683	chromosome segregation protein RocS	3'-5' exonuclease	5'-methylthioadenosine/adenosylhomocysteinenucleosidase
M8:	rimI	0.62964	ribosomal protein S18-alanineN-acetyltransferase	tRNA(adenosine(37)-N6)-threonylcarbamoyltransferase complexdimerization subunit type 1 TsaB	tRNA(adenosine(37)-N6)-threonylcarbamoyltransferase complextransferase subunit TsaD
M9:	EQH43_10390	0.54945	23S ribosomal RNA	5S ribosomal RNA	tRNA-Ala
M10:	EQH43_04310	0.64329	DUF6773 family protein	helix-turn-helix transcriptional regulator	nicotinate phosphoribosyltransferase
M12:	EQH43_03555	0.62943	cystathionine beta-lyase	GTPase HflX	ribonuclease Z
M13:	EQH43_04115	0.5737	DUF1836 domain-containing protein	hemolysin III family protein	GNAT family N-acetyltransferase
M14:	EQH43_09210	0.54107	tRNA-Leu	tRNA-Thr	tRNA-Lys
M16:	EQH43_02330	0.61435	carboxymuconolactone decarboxylase familyprotein	sodium:alanine symporter family protein	TDT family transporter
M17:	glmM	0.56087	phosphoglucosamine mutase	DUF1149 family protein	CdaR family protein
M18:	EQH43_RS10965	0.58441	transposase	IS110 family transposase	aminotransferase class I/II-fold pyridoxalphosphate-dependent enzyme
M19:	EQH43_01525	0.59887	helix-turn-helix domain-containing protein	extracellular solute-binding protein	glycyl-radical enzyme activating protein
M20:	EQH43_01685	0.57017	hypothetical protein	type II toxin-antitoxin system YafQ familytoxin	aminopeptidase
M22:	EQH43_03890	0.58964	branched-chain amino acid ABC transporterpermease	ABC transporter substrate-binding protein	branched-chain amino acid ABC transporterpermease
M23:	rnmV	0.5736	ribonuclease M5	helix-turn-helix transcriptional regulator	TatD family hydrolase
M24:	EQH43_07520	0.56405	DUF1149 family protein	DegV family protein	phosphoglucosamine mutase
M25:	EQH43_08605	0.56346	hypothetical protein	hypothetical protein	replication-associated recombination protein A
M29:	EQH43_07345	0.54188	hypothetical protein	ABC transporter transmembrane domain-containingprotein	peptide ABC transporter substrate-bindingprotein
M30:	EQH43_06025	0.56041	transmembrane domain-containing protein	thiol-disulfide oxidoreductase-associatedmembrane protein CcdA2	hypothetical protein
M32:	metE	0.57555	5-methyltetrahydropteroyltriglutamate--homocysteine S-methyltransferase	helix-turn-helix transcriptional regulator	methylenetetrahydrofolate reductase [NAD(P)H]
M34:	rrgA	0.62151	PI-1 pilus tip adhesin RrgA	PI-1 pilus transcriptional regulator RlrA	PI-1 pilus major pilin RrgB
M36:	EQH43_05640	0.57664	GNAT family N-acetyltransferase	UDP-N-acetylglucosamine1-carboxyvinyltransferase	CBS-HotDog domain-containing transcriptionfactor SpxR
M37:	EQH43_05900	0.605	hypothetical protein	helicase-exonuclease AddAB subunit AddA	immunoglobulin A1 protease
M39:	EQH43_09580	0.55555	antirestriction protein ArdA	hypothetical protein	conjugal transfer protein
M40:	EQH43_03045	0.61989	hypothetical protein	hypothetical protein	hypothetical protein
M41:	ezrA	0.62519	septation ring formation regulator EzrA	IS630 family transposase	DNA topoisomerase (ATP-hydrolyzing) subunit B
M42:	aac(6')	0.6176	aminoglycoside 6'-N-acetyltransferase	hypothetical protein	Type 1 glutamine amidotransferase-likedomain-containing protein
M43:	EQH43_07900	0.59152	hypothetical protein	metal-dependent transcriptional regulator	nicotinamide mononucleotide transporter
M44:	EQH43_03410	0.61703	GNAT family acetyltransferase	ABC transporter permease	GNAT family N-acetyltransferase
M45:	EQH43_08395	0.62188	primosomal protein N'	methionyl-tRNA formyltransferase	DNA-directed RNA polymerase subunit omega
M46:	hisS	0.59712	histidine--tRNA ligase	hypothetical protein	hypothetical protein
M47:	EQH43_00550	0.57736	nucleoside phosphorylase	CoA-disulfide reductase	hypothetical protein
M48:	EQH43_RS10885	0.56793	transposase	ISL3 family transposase	glycosyltransferase family 4 protein
M49:	EQH43_05545	0.58356	Type 1 glutamine amidotransferase-likedomain-containing protein	aminoglycoside 6'-N-acetyltransferase	aminoglycoside phosphotransferase
M50:	EQH43_00815	0.61407	hypothetical protein	hypothetical protein	hypothetical protein
M52:	EQH43_09745	0.60082	DNA-directed RNA polymerase subunit beta	DNA-entry nuclease EndA	UDP-N-acetylglucosamine1-carboxyvinyltransferase
M53:	EQH43_00110	0.59497	hypothetical protein	hypothetical protein	hypothetical protein
M59:	EQH43_05175	0.56455	PTS sugar transporter subunit IIB	PTS sugar transporter subunit IIA	IS5 family transposase
M61:	EQH43_RS10835	0.54215	hypothetical protein	N-6 DNA methylase	ATP-grasp domain-containing protein
M62:	EQH43_09490	0.61229	MATE family efflux transporter	N-acetylmuramoyl-L-alanine amidase LytA	recombinase RecA
M63:	EQH43_09835	0.6045	thiamine diphosphokinase	DNA recombination protein RmuC	ribulose-phosphate 3-epimerase
M64:	EQH43_01205	0.62602	hypothetical protein	hypothetical protein	hypothetical protein
M65:	EQH43_07345	0.57031	hypothetical protein	ABC transporter transmembrane domain-containingprotein	peptide ABC transporter substrate-bindingprotein
M66:	pavB	0.58802	fibronectin-binding SSURE repeat adhesin PavB	hypothetical protein	response regulator transcription factor
M67:	EQH43_01755	0.56991	folylpolyglutamate synthase/dihydrofolatesynthase family protein	dihydropteroate synthase	GTP cyclohydrolase I FolE
M68:	tsaB	0.58855	tRNA(adenosine(37)-N6)-threonylcarbamoyltransferase complexdimerization subunit type 1 TsaB	fratricide two-peptide bacteriocin subunit CibA	ribosomal protein S18-alanineN-acetyltransferase
M69:	EQH43_RS10945	0.56816	VWA domain-containing protein	hypothetical protein	DUF5979 domain-containing protein
M70:	EQH43_08250	0.54076	hypothetical protein	hypothetical protein	ribosome biogenesis GTPase Der
M71:	EQH43_01545	0.62189	PTS lactose/cellobiose transporter subunit IIA	sugar-binding transcriptional regulator	PTS sugar transporter subunit IIB
M73:	EQH43_11115	0.62631	Veg family protein	choline binding-anchored murein hydrolase CbpD	replicative DNA helicase
M74:	rocS	0.60426	chromosome segregation protein RocS	3'-5' exonuclease	5'-methylthioadenosine/adenosylhomocysteinenucleosidase
M75:	EQH43_RS10945	0.52023	VWA domain-containing protein	hypothetical protein	DUF5979 domain-containing protein
M76:	EQH43_02145	0.60138	SpGH101 familyendo-alpha-N-acetylgalactosaminidase	peptide ABC transporter substrate-bindingprotein	penicillin-binding protein PBP1A
M77:	EQH43_09325	0.5666	DUF4651 domain-containing protein	thioredoxin family protein	hypothetical protein
M79:	EQH43_RS00840	0.57721	hypothetical protein	tRNA uridine-5-carboxymethylaminomethyl(34)synthesis enzyme MnmG	ribonuclease J
M80:	EQH43_04520	0.58969	ABC transporter ATP-binding protein	alpha-amylase	hypothetical protein
M81:	EQH43_03080	0.58109	GNAT family protein	flavin reductase	AAA family ATPase
