## Additional Datafile 5 for "Assessing the conservation and targets of putative sRNAs in *Streptococcus pneumoniae*"

### Sheet: TIGR4
sRNA_ID	mRNA_ID	Probability	Gene	Upstream-gene	Downstream-gene
M1:	SP_RS13810	0.58639	hypothetical protein	NAD(P)-dependent oxidoreductase	MazG-like protein
M4:	SP_1612	0.59875	protein kinase family protein	tRNA (adenine(22)-N(1))-methyltransferase TrmK	IS3 family transposase
M5:	SP_1494	0.59093	hypothetical protein	MucBP domain-containing protein	hypothetical protein
M6:	SP_0535	0.58986	hypothetical protein	PncF family bacteriocin immunity protein	hypothetical protein
M7:	zapA	0.61325	cell division protein ZapA	ribonuclease HIII	CvpA family protein
M8:	recO	0.61625	DNA repair protein RecO	pyridoxal phosphate-dependent aminotransferase	phosphate acyltransferase PlsX
M9:	SP_1423	0.56178	helix-turn-helix transcriptional regulator	DUF6773 family protein	hypothetical protein
M10:	SP_0154	0.64618	YesL family protein	MptD family putative ECF transporter Scomponent	sensor histidine kinase
M12:	SP_0673	0.62638	cystathionine beta-lyase	GTPase HflX	ribonuclease Z
M13:	pep27	0.58093	putative autolysis signal peptide Pep27	ABC transporter permease subunit Vex3	response regulator transcription factor VncR
M14:	SP_2249	0.53924	tRNA-Arg	ribonuclease III	GMP reductase
M16:	pfkB	0.6035	1-phosphofructokinase	DeoR/GlpR family DNA-binding transcriptionregulator	fructose-specific PTS transporter subunit EIIC
M17:	lpdA	0.5797	dihydrolipoyl dehydrogenase	lipoate--protein ligase	dihydrolipoamide acetyltransferase
M18:	yqeK	0.60102	bis(5'-nucleosyl)-tetraphosphatase (symmetrical)YqeK	cysteine hydrolase family protein	nicotinate-nucleotide adenylyltransferase
M19:	SP_RS12795	0.59726	diacylglycerol kinase family lipid kinase	IS630 family transposase	ATP-dependent nuclease subunit B
M20:	SP_1092	0.57852	DUF4649 family protein	redox-sensing transcriptional repressor Rex	DUF1831 domain-containing protein
M22:	SP_0750	0.57753	branched-chain amino acid ABC transporterpermease	ABC transporter substrate-binding protein	branched-chain amino acid ABC transporterpermease
M23:	SP_1773	0.58997	IS630 transposase-related protein	accessory Sec-dependent serine-rich glycoproteinadhesin	MarR family transcriptional regulator
M24:	SP_0007	0.5826	RNA-binding S4 domain-containing protein	transcription-repair coupling factor	septum formation initiator family protein
M25:	SP_1011	0.56786	GtrA family protein	large conductance mechanosensitive channelprotein MscL	QueT transporter family protein
M29:	secE	0.55196	preprotein translocase subunit SecE	transcription termination/antiterminationprotein NusG	50S ribosomal protein L33
M30:	SP_0998	0.56758	transmembrane domain-containing protein	hypothetical protein	thiol-disulfide oxidoreductase-associatedmembrane protein CcdA2
M32:	SP_2267	0.59373	tRNA-Lys	tRNA-Leu	tRNA-Asp
M34:	SP_1053	0.62174	hypothetical protein	hypothetical protein	SAG1252 family conjugative relaxosome accessoryprotein
M36:	SP_1082	0.58432	GNAT family N-acetyltransferase	UDP-N-acetylglucosamine1-carboxyvinyltransferase	CBS-HotDog domain-containing transcriptionfactor SpxR
M37:	SP_1135	0.60652	hypothetical protein	Rha family transcriptional regulator	DnaD domain protein
M39:	SP_0003	0.57607	DUF951 family protein	DNA polymerase III subunit beta	redox-regulated ATPase YchF
M40:	SP_RS12590	0.6053	hypothetical protein	hypothetical protein	pneumococcal surface protein A
M41:	SP_RS12795	0.63547	diacylglycerol kinase family lipid kinase	IS630 family transposase	ATP-dependent nuclease subunit B
M42:	pfbA	0.62169	multi-ligand-binding adhesin PfbA	hypothetical protein	hypothetical protein
M43:	SP_2154	0.59473	helix-turn-helix domain-containing protein	dipeptidase	ZmpA/ZmpB/ZmpC family metallo-endopeptidase
M44:	SP_1055	0.59685	MobC family plasmid mobilization relaxosomeprotein	SAG1252 family conjugative relaxosome accessoryprotein	SAG1250 family conjugative relaxase
M45:	SP_0869	0.62433	cysteine desulfurase	Fe-S cluster assembly protein SufD	Fe-S cluster assembly sulfur transfer proteinSufU
M46:	SP_1610	0.61861	tRNA (adenine(22)-N(1))-methyltransferase TrmK	Nif3-like dinuclear metal center hexamericprotein	protein kinase family protein
M47:	SP_RS01770	0.58544	transposase	transposase	transposase
M48:	SP_RS13220	0.58098	transposase	ISL3 family transposase	glycosyltransferase family 4 protein
M49:	SP_1612	0.58323	protein kinase family protein	tRNA (adenine(22)-N(1))-methyltransferase TrmK	IS3 family transposase
M50:	SP_1035	0.57852	ABC transporter ATP-binding protein	iron ABC transporter permease	IS3 family transposase
M52:	SP_0380	0.58183	lanthionine synthetase LanC family protein	MFS transporter	transposase
M53:	cps4D	0.59239	capsular polysaccharide biosynthesis proteinCps4D	capsular polysaccharide biosynthesis proteinCpsC	capsular polysaccharide biosynthesis proteinCps4E
M59:	prfA	0.56713	peptide chain release factor 1	GNAT family N-acetyltransferase	peptide chain release factor N(5)-glutaminemethyltransferase
M61:	SP_0561	0.56041	DUF1858 domain-containing protein	hypothetical protein	DUF438 domain-containing protein
M62:	SP_2219	0.61211	energy-coupling factor transporter transmembraneprotein EcfT	rod shape-determining protein MreC	energy-coupling factor transporter ATPase
M63:	SP_1912	0.61267	DUF4651 domain-containing protein	thioredoxin family protein	hypothetical protein
M64:	mscL	0.61616	large conductance mechanosensitive channelprotein MscL	ferrochelatase	GtrA family protein
M65:	SP_0633	0.56588	hypothetical protein	hypothetical protein	hypothetical protein
M66:	SP_1114	0.58964	ABC-F family ATP-binding cassettedomain-containing protein	HU family DNA-binding protein	XRE/MutR family transcriptional regulator
M67:	lgt	0.56241	prolipoprotein diacylglyceryl transferase	DUF948 domain-containing protein	HPr(Ser) kinase/phosphatase
M68:	SP_1260	0.59301	copper homeostasis protein CutC	MmcQ/YjbR family DNA-binding protein	YbaN family protein
M69:	SP_0478	0.57412	PTS transporter subunit EIIC	6-phospho-beta-galactosidase	TrkH family potassium uptake protein
M70:	SP_RS13390	0.53764	IS3 family transposase	ABC transporter ATP-binding protein	restriction endonuclease subunit S
M71:	SP_1053	0.62463	hypothetical protein	hypothetical protein	SAG1252 family conjugative relaxosome accessoryprotein
M73:	SP_1251	0.61931	McrB family protein	McrC family protein	Sua5/YciO/YrdC/YwlC family protein
M74:	SP_1140	0.60984	hypothetical protein	hypothetical protein	hypothetical protein
M75:	SP_0956	0.56894	hypothetical protein	DNA internalization-related competence proteinComEC/Rec2	ABC transporter ATP-binding protein
M76:	SP_1888	0.61203	oligopeptide/dipeptide ABC transporterATP-binding protein	ATP-binding cassette domain-containing protein	oligopeptide ABC transporter permease OppC
M77:	SP_0504	0.55896	hypothetical protein	hypothetical protein	restriction endonuclease subunit S
M79:	SP_2195	0.59362	CtsR family transcriptional regulator	ATP-dependent Clp protease ATP-binding subunit	ABC transporter ATP-binding protein
M80:	SP_0639	0.58511	hypothetical protein	ABC transporter permease	hypothetical protein
M81:	SP_0275	0.58935	type II toxin-antitoxin system RelB/DinJ familyantitoxin	PolC-type DNA polymerase III	type II toxin-antitoxin system YafQ familytoxin

### Sheet: D39
sRNA_ID	mRNA_ID	Probability	Gene	Upstream-gene	Downstream-gene
M1:	SPD_RS11965	0.592	hypothetical protein	ABC transporter ATP-binding protein	hypothetical protein
M4:	SPD_RS07735	0.58824	hypothetical protein	hypothetical protein	hypothetical protein
M5:	SPD_1323	0.60129	hypothetical protein	MucBP domain-containing protein	hypothetical protein
M6:	SPD_RS11655	0.60044	hypothetical protein	immunoglobulin A1 protease	ribosome biogenesis GTPase YlqF
M7:	zapA	0.61483	cell division protein ZapA	ribonuclease HIII	CvpA family protein
M8:	recO	0.61722	DNA repair protein RecO	pyridoxal phosphate-dependent aminotransferase	phosphate acyltransferase PlsX
M9:	SPD_1253	0.56324	helix-turn-helix transcriptional regulator	DUF6773 family protein	ABC transporter permease
M10:	SPD_RS08070	0.65245	hypothetical protein	Rgg/GadR/MutR family transcriptional regulatorRgg1518	hypothetical protein
M12:	SPD_0585	0.62595	hypothetical protein	GTPase HflX	ribonuclease Z
M13:	SPD_RS00390	0.59778	rhodanese-like domain-containing protein	rhodanese-like domain-containing protein	nucleoside phosphorylase
M14:	SPD_1106	0.53924	tRNA-Arg	ribonuclease III	GMP reductase
M16:	SPD_1063	0.60483	arginine repressor	DNA repair protein RecN	TlyA family RNA methyltransferase
M17:	lpdA	0.57498	dihydrolipoyl dehydrogenase	lipoate--protein ligase	dihydrolipoamide acetyltransferase
M18:	yqeK	0.60381	bis(5'-nucleosyl)-tetraphosphatase (symmetrical)YqeK	cysteine hydrolase family protein	nicotinate-nucleotide adenylyltransferase
M19:	SPD_RS05445	0.59726	diacylglycerol kinase family lipid kinase	IS630 family transposase	ATP-dependent nuclease subunit B
M20:	SPD_0995	0.5767	YitT family protein	bifunctional riboflavin kinase/FAD synthetase	DegV family protein
M22:	SPD_0073	0.58915	metal-sensitive transcriptional regulator	VOC family protein	hypothetical protein
M23:	SPD_RS12020	0.58873	hypothetical protein	ATP-binding cassette domain-containing protein	hypothetical protein
M24:	SPD_0007	0.5826	RNA-binding S4 domain-containing protein	transcription-repair coupling factor	septum formation initiator family protein
M25:	SPD_0141	0.56747	hypothetical protein	hypothetical protein	PIG-L family deacetylase
M29:	secE	0.55196	preprotein translocase subunit SecE	transcription termination/antiterminationprotein NusG	50S ribosomal protein L33
M30:	SPD_0509	0.57161	helix-turn-helix transcriptional regulator	IS30 family transposase	5-methyltetrahydropteroyltriglutamate--homocysteine S-methyltransferase
M32:	SPD_1810	0.59373	tRNA-Lys	tRNA-Leu	tRNA-Asp
M34:	SPD_0933	0.62174	hypothetical protein	hypothetical protein	SAG1252 family conjugative relaxosome accessoryprotein
M36:	SPD_0968	0.58734	GNAT family N-acetyltransferase	UDP-N-acetylglucosamine1-carboxyvinyltransferase	CBS-HotDog domain-containing transcriptionfactor SpxR
M37:	tnpB	0.59858	IS66 family insertion sequence element accessoryprotein TnpB	IS630 family transposase	DUF1827 family protein
M39:	SPD_2023	0.5706	CtsR family transcriptional regulator	ATP-dependent Clp protease ATP-binding subunit	ABC transporter ATP-binding protein
M40:	SPD_1733	0.60181	hypothetical protein	hypothetical protein	hypothetical protein
M41:	SPD_RS05445	0.63547	diacylglycerol kinase family lipid kinase	IS630 family transposase	ATP-dependent nuclease subunit B
M42:	pfbA	0.61815	multi-ligand-binding adhesin PfbA	hypothetical protein	DegT/DnrJ/EryC1/StrS aminotransferase familyprotein
M43:	SPD_1294	0.58949	DUF1836 domain-containing protein	GNAT family N-acetyltransferase	hemolysin III family protein
M44:	SPD_2034	0.59701	ComF family protein	ribosome-associated translation inhibitor RaiA	DEAD/DEAH box helicase
M45:	trmD	0.62918	tRNA (guanosine(37)-N1)-methyltransferase TrmD	ribosome maturation factor RimM	ATP cone domain-containing protein
M46:	SPD_1435	0.6202	tRNA (adenine(22)-N(1))-methyltransferase TrmK	Nif3-like dinuclear metal center hexamericprotein	cation-translocating P-type ATPase
M47:	SPD_0465	0.58432	ABC transporter permease	ABC transporter ATP-binding protein	hypothetical protein
M48:	SPD_RS11835	0.57794	transposase	ISL3 family transposase	glycosyltransferase family 4 protein
M49:	SPD_0783	0.57295	restriction endonuclease subunit S	N-6 DNA methylase	DEAD/DEAH box helicase family protein
M50:	SPD_0950	0.59461	MFS transporter	acetyltransferase	helix-turn-helix transcriptional regulator
M52:	SPD_RS11460	0.58518	hypothetical protein	hypothetical protein	hypothetical protein
M53:	SPD_1730	0.59521	transposase family protein	DUF4231 domain-containing protein	hypothetical protein
M59:	SPD_1623	0.56248	DUF421 domain-containing protein	ABC transporter ATP-binding protein	DUF3290 family protein
M61:	SPD_0487	0.56041	DUF1858 domain-containing protein	hypothetical protein	DUF438 domain-containing protein
M62:	SPD_2046	0.60811	energy-coupling factor transporter transmembraneprotein EcfT	rod shape-determining protein MreC	energy-coupling factor transporter ATPase
M63:	SPD_1715	0.60115	DUF4651 domain-containing protein	thioredoxin family protein	hypothetical protein
M64:	SPD_1736	0.6205	hypothetical protein	hypothetical protein	hypothetical protein
M65:	SPD_1144	0.57319	DUF1934 domain-containing protein	putative DNA-binding protein	HD domain-containing protein
M66:	SPD_RS00390	0.5953	rhodanese-like domain-containing protein	rhodanese-like domain-containing protein	nucleoside phosphorylase
M67:	lytB	0.56357	endo-beta-N-acetylglucosaminidase	dihydroorotate dehydrogenase	Rqc2 family fibronectin-binding protein PavA
M68:	SPD_1715	0.58569	DUF4651 domain-containing protein	thioredoxin family protein	hypothetical protein
M69:	SPD_0220	0.57756	ACT domain-containing protein	50S ribosomal protein L17	PFL family protein
M70:	SPD_RS11630	0.53906	IS3 family transposase	ABC transporter ATP-binding protein	restriction endonuclease subunit S
M71:	SPD_0933	0.62463	hypothetical protein	hypothetical protein	SAG1252 family conjugative relaxosome accessoryprotein
M73:	SPD_1109	0.62062	McrB family protein	McrC family protein	Sua5/YciO/YrdC/YwlC family protein
M74:	SPD_RS11515	0.61346	hypothetical protein	DEAD/DEAH box helicase family protein	RNA helicase
M75:	SPD_1691	0.53645	tRNA-Arg	tRNA-Pro	tRNA-Leu
M76:	frr	0.61412	ribosome recycling factor	UMP kinase	RNA-binding virulence regulatory protein CvfB
M77:	SPD_1714	0.57161	thioredoxin family protein	YtpR family tRNA-binding protein	DUF4651 domain-containing protein
M79:	SPD_2023	0.57467	CtsR family transcriptional regulator	ATP-dependent Clp protease ATP-binding subunit	ABC transporter ATP-binding protein
M80:	SPD_RS04545	0.58615	hypothetical protein	DNA internalization-related competence proteinComEC/Rec2	ABC transporter ATP-binding protein
M81:	SPD_RS11080	0.58779	hypothetical protein	class I SAM-dependent methyltransferase	sn-glycerol-3-phosphate ABC transporterATP-binding protein UgpC

### Sheet: TVO_1901920
sRNA_ID	mRNA_ID	Probability	Gene	Upstream-gene	Downstream-gene
M1:	EQH15_05320	0.59262	hypothetical protein	ABC transporter permease	helix-turn-helix transcriptional regulator
M4:	EQH15_07640	0.5945	hypothetical protein	hypothetical protein	DNA-binding protein
M5:	EQH15_07020	0.61101	hypothetical protein	MucBP domain-containing protein	hypothetical protein
M6:	EQH15_10290	0.59878	hypothetical protein	hypothetical protein	FtsK/SpoIIIE domain-containing protein
M7:	EQH15_02170	0.61483	cell division protein ZapA	ribonuclease HIII	CvpA family protein
M8:	recO	0.61988	DNA repair protein RecO	pyridoxal phosphate-dependent aminotransferase	phosphate acyltransferase PlsX
M9:	EQH15_06735	0.56073	helix-turn-helix transcriptional regulator	DUF6773 family protein	hypothetical protein
M10:	ccdA2	0.65011	thiol-disulfide oxidoreductase-associatedmembrane protein CcdA2	YihY/virulence factor BrkB family protein	redoxin family protein
M12:	EQH15_03390	0.62319	cystathionine beta-lyase	GTPase HflX	ribonuclease Z
M13:	EQH15_00415	0.59889	CoA-disulfide reductase	rhodanese-like domain-containing protein	nucleoside phosphorylase
M14:	glnR	0.54484	transcriptional repressor GlnR	aromatic acid exporter family protein	type I glutamate--ammonia ligase
M16:	EQH15_01435	0.60556	type II toxin-antitoxin system RelB/DinJ familyantitoxin	PolC-type DNA polymerase III	type II toxin-antitoxin system YafQ familytoxin
M17:	lpdA	0.57886	dihydrolipoyl dehydrogenase	lipoate--protein ligase	dihydrolipoamide acetyltransferase
M18:	yqeK	0.61026	bis(5'-nucleosyl)-tetraphosphatase (symmetrical)YqeK	cysteine hydrolase family protein	nicotinate-nucleotide adenylyltransferase
M19:	EQH15_00935	0.60584	site-specific integrase	magnesium transporter CorA family protein	helix-turn-helix transcriptional regulator
M20:	EQH15_05460	0.57852	DUF4649 family protein	redox-sensing transcriptional repressor Rex	DUF1831 domain-containing protein
M22:	EQH15_03745	0.57878	branched-chain amino acid ABC transporterpermease	ABC transporter substrate-binding protein	branched-chain amino acid ABC transporterpermease
M23:	pspA	0.59726	pneumococcal surface protein A	PBECR4 domain-containing protein	tRNA 2-thiouridine(34) synthase MnmA
M24:	EQH15_00035	0.58475	RNA-binding S4 domain-containing protein	transcription-repair coupling factor	septum formation initiator family protein
M25:	EQH15_00750	0.56158	hypothetical protein	ABC transporter ATP-binding protein	PIG-L family deacetylase
M29:	secE	0.55196	preprotein translocase subunit SecE	transcription termination/antiterminationprotein NusG	50S ribosomal protein L33
M30:	EQH15_02955	0.57161	helix-turn-helix transcriptional regulator	IS30 family transposase	5-methyltetrahydropteroyltriglutamate--homocysteine S-methyltransferase
M32:	EQH15_09310	0.59373	tRNA-Lys	tRNA-Leu	tRNA-Asp
M34:	EQH15_04285	0.61854	DUF2969 domain-containing protein	pyroglutamyl-peptidase I	tRNA-Tyr
M36:	EQH15_08175	0.58693	hypothetical protein	YesL family protein	hypothetical protein
M37:	EQH15_07815	0.59704	IS3 family transposase	GNAT family N-acetyltransferase	ECF transporter S component
M39:	EQH15_00015	0.5902	DUF951 family protein	DNA polymerase III subunit beta	redox-regulated ATPase YchF
M40:	EQH15_07495	0.60335	hypothetical protein	hypothetical protein	HD domain-containing protein
M41:	EQH15_05660	0.63157	diacylglycerol kinase family lipid kinase	IS630 family transposase	ATP-dependent nuclease subunit B
M42:	EQH15_07025	0.62575	hypothetical protein	hypothetical protein	transposase
M43:	EQH15_00410	0.58995	rhodanese-like domain-containing protein	hypothetical protein	CoA-disulfide reductase
M44:	EQH15_07600	0.59342	hypothetical protein	hypothetical protein	siphovirus Gp157 family protein
M45:	trmD	0.62627	tRNA (guanosine(37)-N1)-methyltransferase TrmD	ribosome maturation factor RimM	ATP cone domain-containing protein
M46:	EQH15_07890	0.6202	tRNA (adenine(22)-N(1))-methyltransferase TrmK	Nif3-like dinuclear metal center hexamericprotein	cation-translocating P-type ATPase
M47:	mutM	0.58084	DNA-formamidopyrimidine glycosylase	GTPase Era	dephospho-CoA kinase
M48:	EQH15_RS10885	0.57794	transposase	ISL3 family transposase	glycosyltransferase family 4 protein
M49:	EQH15_01005	0.57473	DUF1492 domain-containing protein	hypothetical protein	hypothetical protein
M50:	EQH15_05190	0.57959	ABC transporter ATP-binding protein	iron ABC transporter permease	IS3 family transposase
M52:	EQH15_00640	0.58518	hypothetical protein	hypothetical protein	PBECR4 domain-containing protein
M53:	EQH15_07525	0.58928	terminase small subunit	PBSX family phage terminase large subunit	tRNA-Ser
M59:	aspS	0.56476	aspartate--tRNA ligase	YitT family protein	hypothetical protein
M61:	EQH15_02845	0.56041	DUF1858 domain-containing protein	hypothetical protein	DUF438 domain-containing protein
M62:	EQH15_06185	0.60933	DMT family transporter	sugar phosphate nucleotidyltransferase	choline kinase LicA
M63:	EQH15_09425	0.60115	DUF4651 domain-containing protein	thioredoxin family protein	hypothetical protein
M64:	EQH15_00965	0.61881	hypothetical protein	hypothetical protein	hypothetical protein
M65:	EQH15_06305	0.57319	DUF1934 domain-containing protein	Dam family site-specificDNA-(adenine-N6)-methyltransferase	HD domain-containing protein
M66:	fabD	0.59323	ACP S-malonyltransferase	enoyl-[acyl-carrier-protein] reductase FabK	3-oxoacyl-[acyl-carrier-protein] reductase
M67:	EQH15_01520	0.56062	folylpolyglutamate synthase/dihydrofolatesynthase family protein	dihydropteroate synthase	GTP cyclohydrolase I FolE
M68:	EQH15_06475	0.58757	shikimate kinase	prephenate dehydratase	3-phosphoshikimate 1-carboxyvinyltransferase
M69:	EQH15_04750	0.57003	GNAT family N-acetyltransferase	PhoH family protein	TfoX/Sxy family protein
M70:	EQH15_RS04925	0.53764	IS3 family transposase	ABC transporter ATP-binding protein	restriction endonuclease subunit S
M71:	EQH15_02105	0.61735	hypothetical protein	DNA alkylation repair protein	choline-binding protein CbpG
M73:	EQH15_01305	0.62027	PTS lactose/cellobiose transporter subunit IIA	sugar-binding transcriptional regulator	PTS sugar transporter subunit IIB
M74:	EQH15_RS02780	0.61346	hypothetical protein	DEAD/DEAH box helicase family protein	hypothetical protein
M75:	EQH15_04780	0.5701	hypothetical protein	DNA internalization-related competence proteinComEC/Rec2	ABC transporter ATP-binding protein
M76:	EQH15_09170	0.61797	ABC transporter ATP-binding protein	ATP-binding cassette domain-containing protein	oligopeptide ABC transporter permease OppC
M77:	EQH15_09420	0.5713	thioredoxin family protein	DUF4479 and tRNA-binding domain-containingprotein	DUF4651 domain-containing protein
M79:	EQH15_11070	0.59362	CtsR family transcriptional regulator	ATP-dependent Clp protease ATP-binding subunit	ABC transporter ATP-binding protein
M80:	EQH15_09570	0.59061	hypothetical protein	hypothetical protein	hypothetical protein
M81:	EQH15_07605	0.5924	siphovirus Gp157 family protein	hypothetical protein	HNH endonuclease signature motif containingprotein

### Sheet: TVO_1901934
sRNA_ID	mRNA_ID	Probability	Gene	Upstream-gene	Downstream-gene
M1:	EQH28_04810	0.60238	transposase	IS3 family transposase	transposase
M4:	EQH28_05635	0.58407	hypothetical protein	sodium-coupled multidrug efflux MATE transporterPdrM	dihydroorotase
M5:	EQH28_07100	0.60129	hypothetical protein	hypothetical protein	hypothetical protein
M6:	EQH28_09660	0.59827	dihydrodipicolinate reductase	hypothetical protein	peptidase S74
M7:	zapA	0.61483	cell division protein ZapA	ribonuclease HIII	CvpA family protein
M8:	serB	0.61012	phosphoserine phosphatase SerB	glycogen synthase GlgA	glycerate kinase
M9:	EQH28_00500	0.55117	glycosyltransferase family 2 protein	chlorohydrolase	glycosyl transferase family 2
M10:	EQH28_04890	0.65112	cytochrome c biogenesis protein CcdA	hypothetical protein	TlpA family protein disulfide reductase
M12:	EQH28_03250	0.62638	cystathionine beta-lyase	GTPase HflX	ribonuclease Z
M13:	EQH28_06490	0.58095	shikimate kinase	prephenate dehydratase	3-phosphoshikimate 1-carboxyvinyltransferase
M14:	EQH28_02435	0.54484	MerR family transcriptional regulator	aromatic acid exporter family protein	type I glutamate--ammonia ligase
M16:	EQH28_09900	0.60093	HTH domain-containing protein	hypothetical protein	XRE family transcriptional regulator
M17:	rsfS	0.57508	ribosome silencing factor	class I SAM-dependent methyltransferase	cysteine hydrolase
M18:	EQH28_08620	0.5925	HD domain-containing protein	cysteine hydrolase	nicotinate-nucleotide adenylyltransferase
M19:	EQH28_00815	0.59489	IS630 family transposase	hypothetical protein	glycosyl transferase
M20:	EQH28_09720	0.5804	hypothetical protein	phage head-tail adapter protein	Rho termination protein
M22:	EQH28_08195	0.58215	YggT family protein	RNA-binding protein	cell division protein SepF
M23:	EQH28_02955	0.58267	transporter substrate-binding domain-containingprotein	amino acid ABC transporter permease	amino acid ABC transporter ATP-binding protein
M24:	EQH28_00035	0.5826	RNA-binding S4 domain-containing protein	transcription-repair coupling factor	septum formation initiator family protein
M25:	EQH28_01370	0.56609	hypothetical protein	leucine--tRNA ligase	N-acetyltransferase
M29:	secE	0.55196	preprotein translocase subunit SecE	transcription termination/antiterminationprotein NusG	50S ribosomal protein L33
M30:	EQH28_02840	0.57126	XRE family transcriptional regulator	IS30 family transposase	5-methyltetrahydropteroyltriglutamate--homocysteine S-methyltransferase
M32:	EQH28_10430	0.59373	tRNA-Lys	tRNA-Leu	tRNA-Asp
M34:	EQH28_02330	0.64085	hypothetical protein	hypothetical protein	hypothetical protein
M36:	EQH28_05315	0.58831	N-acetyltransferase	UDP-N-acetylglucosamine1-carboxyvinyltransferase	CBS domain-containing protein
M37:	EQH28_02980	0.59168	peptidoglycan bridge formation alanyltransferaseMurM	esterase family protein	peptidoglycan bridge formation alanyltransferaseMurN
M39:	EQH28_00015	0.5902	DUF951 family protein	DNA polymerase III subunit beta	redox-regulated ATPase YchF
M40:	EQH28_03215	0.60365	N-acetylmuramoyl-L-alanine amidase familyprotein	aminodeoxychorismate synthase component I	N-acetylmuramoyl-L-alanine amidase familyprotein
M41:	EQH28_05550	0.62712	diacylglycerol kinase family lipid kinase	integrase	ATP-dependent nuclease subunit B
M42:	EQH28_09120	0.61981	multi-ligand-binding adhesin PfbA	hypothetical protein	hypothetical protein
M43:	EQH28_06965	0.58949	DUF1836 domain-containing protein	N-acetyltransferase	hemolysin III family protein
M44:	EQH28_05880	0.61014	antitoxin	type II toxin-antitoxin system RelE/ParE familytoxin	MBL fold metallo-hydrolase
M45:	tsaB	0.64163	tRNA(adenosine(37)-N6)-threonylcarbamoyltransferase complexdimerization subunit type 1 TsaB	fratricide two-peptide bacteriocin subunit CibA	ribosomal-protein-alanine N-acetyltransferase
M46:	EQH28_07970	0.61964	tRNA (adenine-N(1))-methyltransferase	Nif3-like dinuclear metal center hexamericprotein	HAD family hydrolase
M47:	EQH28_10220	0.58766	RNA methyltransferase	Bax inhibitor-1/YccA family protein	acylphosphatase
M48:	EQH28_06345	0.57346	DUF624 domain-containing protein	MurR/RpiR family transcriptional regulator	IS3 family transposase
M49:	EQH28_00820	0.57322	glycosyl transferase	IS630 family transposase	hypothetical protein
M50:	EQH28_00845	0.59383	hypothetical protein	ABC transporter ATP-binding protein	hypothetical protein
M52:	EQH28_02875	0.5979	hypothetical protein	GNAT family N-acetyltransferase	cysteine--tRNA ligase
M53:	EQH28_06845	0.59076	transposase	transposase	transposase
M59:	EQH28_09705	0.56192	HK97 gp10 family phage protein	hypothetical protein	hypothetical protein
M61:	EQH28_02740	0.55375	DUF1858 domain-containing protein	hypothetical protein	DUF438 domain-containing protein
M62:	EQH28_11625	0.61004	energy-coupling factor transporter transmembraneprotein EcfT	rod shape-determining protein MreC	energy-coupling factor transporter ATPase
M63:	EQH28_10265	0.60824	thiamine diphosphokinase	DNA recombination protein RmuC	ribulose-phosphate 3-epimerase
M64:	tsaE	0.62256	tRNA(adenosine(37)-N6)-threonylcarbamoyltransferase complexATPase subunit type 1 TsaE	GNAT family N-acetyltransferase	hypothetical protein
M65:	EQH28_00310	0.5704	ATP-binding cassette domain-containing protein	hypothetical protein	hypothetical protein
M66:	fabD	0.59897	[acyl-carrier-protein] S-malonyltransferase	enoyl-[acyl-carrier-protein] reductase FabK	3-oxoacyl-[acyl-carrier-protein] reductase
M67:	EQH28_04720	0.56377	endo-beta-N-acetylglucosaminidase	dihydroorotate dehydrogenase	fibronectin-binding protein PavA
M68:	EQH28_00465	0.59655	NAD(FAD)-dependent dehydrogenase	rhodanese-like domain-containing protein	phosphorylase
M69:	EQH28_01280	0.57756	ACT domain-containing protein	50S ribosomal protein L17	PFL family protein
M70:	EQH28_09780	0.53347	DUF1492 domain-containing protein	terminase small subunit	hypothetical protein
M71:	EQH28_01970	0.62363	hypothetical protein	DNA alkylation repair protein	serine protease
M73:	EQH28_00715	0.61988	hypothetical protein	hypothetical protein	argininosuccinate lyase
M74:	EQH28_04860	0.60293	DUF536 domain-containing protein	5'-methylthioadenosine/adenosylhomocysteinenucleosidase	3'-5' exonuclease
M75:	EQH28_00175	0.55635	YjzC family protein	hypothetical protein	N-acetylmuramoyl-L-alanine amidase familyprotein
M76:	EQH28_04610	0.61555	ribosome recycling factor	UMP kinase	RNA-binding virulence regulatory protein CvfB
M77:	EQH28_04390	0.57174	alpha/beta hydrolase	hypothetical protein	TIGR03943 family protein
M79:	EQH28_11505	0.5849	CtsR family transcriptional regulator	ATP-dependent Clp protease ATP-binding subunit	ABC transporter ATP-binding protein
M80:	EQH28_09810	0.58552	DUF1642 domain-containing protein	DUF1642 domain-containing protein	hypothetical protein
M81:	EQH28_07310	0.59256	GIY-YIG nuclease family protein	manganese-dependent inorganic pyrophosphatase	tRNA1(Val) (adenine(37)-N6)-methyltransferase

### Sheet: TVO_1902277
sRNA_ID	mRNA_ID	Probability	Gene	Upstream-gene	Downstream-gene
M1:	EQH46_05175	0.59216	Hachiman antiphage defense system protein HamA	type II toxin-antitoxin system toxin PezT	DEAD/DEAH box helicase
M4:	EQH46_05860	0.58407	hypothetical protein	sodium-coupled multidrug efflux MATE transporterPdrM	dihydroorotase
M5:	EQH46_07315	0.60669	hypothetical protein	MucBP domain-containing protein	hypothetical protein
M6:	EQH46_02635	0.58986	hypothetical protein	PncF family bacteriocin immunity protein	hypothetical protein
M7:	ldcB	0.61619	LD-carboxypeptidase LdcB/DacB	IS5 family transposase	hypothetical protein
M8:	recO	0.61472	DNA repair protein RecO	pyridoxal phosphate-dependent aminotransferase	phosphate acyltransferase PlsX
M9:	EQH46_06990	0.56324	helix-turn-helix transcriptional regulator	DUF6773 family protein	ABC transporter permease
M10:	ccdA2	0.64786	thiol-disulfide oxidoreductase-associatedmembrane protein CcdA2	YihY/virulence factor BrkB family protein	redoxin family protein
M12:	EQH46_03295	0.62156	hypothetical protein	GTPase HflX	ribonuclease Z
M13:	EQH46_00375	0.59778	CoA-disulfide reductase	rhodanese-like domain-containing protein	nucleoside phosphorylase
M14:	EQH46_06225	0.53924	tRNA-Arg	ribonuclease III	GMP reductase
M16:	EQH46_05600	0.60688	GH25 family lysozyme	phage holin	ABC-F family ATP-binding cassettedomain-containing protein
M17:	rsfS	0.5792	ribosome silencing factor	class I SAM-dependent methyltransferase	cysteine hydrolase family protein
M18:	yqeK	0.61038	bis(5'-nucleosyl)-tetraphosphatase (symmetrical)YqeK	cysteine hydrolase family protein	nicotinate-nucleotide adenylyltransferase
M19:	EQH46_05535	0.5929	phage head closure protein	hypothetical protein	HK97-gp10 family putative phage morphogenesisprotein
M20:	EQH46_05315	0.57852	DUF4649 family protein	redox-sensing transcriptional repressor Rex	DUF1831 domain-containing protein
M22:	EQH46_03645	0.57729	branched-chain amino acid ABC transporterpermease	ABC transporter substrate-binding protein	branched-chain amino acid ABC transporterpermease
M23:	pspA	0.58527	pneumococcal surface protein A	hypothetical protein	tRNA 2-thiouridine(34) synthase MnmA
M24:	EQH46_00035	0.5826	RNA-binding S4 domain-containing protein	transcription-repair coupling factor	septum formation initiator family protein
M25:	EQH46_01280	0.56347	glycyl-radical enzyme activating protein	helix-turn-helix domain-containing protein	DeoR/GlpR family DNA-binding transcriptionregulator
M29:	secE	0.55196	preprotein translocase subunit SecE	transcription termination/antiterminationprotein NusG	50S ribosomal protein L33
M30:	tnpB	0.57337	IS66 family insertion sequence element accessoryprotein TnpB	septation ring formation regulator EzrA	DUF1827 family protein
M32:	lysS	0.59754	lysine--tRNA ligase	lactate oxidase	L-lactate oxidase
M34:	EQH46_02325	0.62269	hypothetical protein	hypothetical protein	hypothetical protein
M36:	EQH46_RS06215	0.59428	cytidine deaminase	cytidine deaminase	HIT domain-containing protein
M37:	murM	0.59441	peptidoglycan bridge formation alanyltransferaseMurM	alpha/beta hydrolase family protein	peptidoglycan bridge formation alanyltransferaseMurN
M39:	EQH46_00015	0.5902	DUF951 family protein	DNA polymerase III subunit beta	redox-regulated ATPase YchF
M40:	EQH46_04945	0.59905	pneumococcal-type histidine triad protein	pneumococcal histidine triad protein PhtE	pneumococcal-type histidine triad protein
M41:	EQH46_05690	0.63165	diacylglycerol kinase family lipid kinase	IS630 family transposase	ATP-dependent nuclease subunit B
M42:	pfbA	0.62169	multi-ligand-binding adhesin PfbA	hypothetical protein	DegT/DnrJ/EryC1/StrS aminotransferase familyprotein
M43:	EQH46_03365	0.58968	UDP-N-acetylglucosamine--N-acetylmuramyl-(pentapeptide) pyrophosphoryl-undecaprenolN-acetylglucosamine transferase	UDP-N-acetylmuramoyl-L-alanine--D-glutamateligase	cell division protein DivIB
M44:	EQH46_05500	0.60819	phage portal protein	IS1380-like element ISSpn5 family transposase	phage minor head protein
M45:	trmD	0.6279	tRNA (guanosine(37)-N1)-methyltransferase TrmD	ribosome maturation factor RimM	ATP cone domain-containing protein
M46:	EQH46_07875	0.61964	tRNA (adenine(22)-N(1))-methyltransferase TrmK	Nif3-like dinuclear metal center hexamericprotein	cation-translocating P-type ATPase
M47:	EQH46_04300	0.58319	esterase family protein	alpha/beta hydrolase	ATP-grasp domain-containing protein
M48:	EQH46_RS10920	0.57744	transposase	ISL3 family transposase	glycosyltransferase family 4 protein
M49:	EQH46_05465	0.58554	hypothetical protein	DUF1372 family protein	hypothetical protein
M50:	EQH46_02270	0.57872	hypothetical protein	threonine ammonia-lyase IlvA	amino acid ABC transporter ATP-binding protein
M52:	EQH46_00615	0.58235	hypothetical protein	hypothetical protein	hypothetical protein
M53:	EQH46_09540	0.59926	transposase family protein	DUF4231 domain-containing protein	hypothetical protein
M59:	aspS	0.56422	aspartate--tRNA ligase	YitT family protein	hypothetical protein
M61:	EQH46_02760	0.56041	DUF1858 domain-containing protein	hypothetical protein	DUF438 domain-containing protein
M62:	EQH46_11210	0.60811	energy-coupling factor transporter transmembraneprotein EcfT	rod shape-determining protein MreC	energy-coupling factor transporter ATPase
M63:	EQH46_01335	0.60458	GNAT family protein	leucine--tRNA ligase	GNAT family N-acetyltransferase
M64:	tsaE	0.60925	tRNA(adenosine(37)-N6)-threonylcarbamoyltransferase complexATPase subunit type 1 TsaE	GNAT family N-acetyltransferase	hypothetical protein
M65:	EQH46_04815	0.57522	IS3 family transposase	peptidylprolyl isomerase PrsA	IS1380-like element ISSpn5 family transposase
M66:	EQH46_00375	0.5953	CoA-disulfide reductase	rhodanese-like domain-containing protein	nucleoside phosphorylase
M67:	EQH46_04730	0.55897	glucosaminidase domain-containing protein	dihydroorotate dehydrogenase	Rqc2 family fibronectin-binding protein PavA
M68:	EQH46_07085	0.58801	IS66 family transposase	IS66 family transposase	transposase
M69:	EQH46_04655	0.57171	GNAT family N-acetyltransferase	IS5-like element IS1515 family transposase	TfoX/Sxy family protein
M70:	EQH46_RS04810	0.53764	IS3 family transposase	ABC transporter ATP-binding protein	restriction endonuclease subunit S
M71:	EQH46_01985	0.62363	hypothetical protein	DNA alkylation repair protein	choline-binding protein CbpG
M73:	EQH46_06240	0.62078	McrB family protein	McrC family protein	translation factor (SUA5)
M74:	rocS	0.60817	chromosome segregation protein RocS	5'-methylthioadenosine/adenosylhomocysteinenucleosidase	3'-5' exonuclease
M75:	EQH46_04685	0.56894	hypothetical protein	DNA internalization-related competence proteinComEC/Rec2	ABC transporter ATP-binding protein
M76:	EQH46_09210	0.60939	oligopeptide/dipeptide ABC transporterATP-binding protein	ATP-binding cassette domain-containing protein	oligopeptide ABC transporter permease OppC
M77:	EQH46_09455	0.57161	thioredoxin family protein	DUF4479 and tRNA-binding domain-containingprotein	DUF4651 domain-containing protein
M79:	EQH46_11090	0.5849	CtsR family transcriptional regulator	ATP-dependent Clp protease ATP-binding subunit	ABC transporter ATP-binding protein
M80:	ybeY	0.57824	rRNA maturation RNase YbeY	Rqc2 family fibronectin-binding protein PavA	diacylglycerol kinase
M81:	EQH46_07515	0.58893	GIY-YIG nuclease family protein	manganese-dependent inorganic pyrophosphatase	tRNA1(Val) (adenine(37)-N6)-methyltransferase

### Sheet: TVO_Taiwan19F-14
sRNA_ID	mRNA_ID	Probability	Gene	Upstream-gene	Downstream-gene
M1:	EQH43_09640	0.58385	DUF5960 family protein	hypothetical protein	ABC-F type ribosomal protection protein Msr(D)
M4:	EQH43_05965	0.58407	hypothetical protein	sodium-coupled multidrug efflux MATE transporterPdrM	dihydroorotase
M5:	EQH43_07180	0.60669	hypothetical protein	MucBP domain-containing protein	hypothetical protein
M6:	EQH43_09640	0.59954	DUF5960 family protein	hypothetical protein	ABC-F type ribosomal protection protein Msr(D)
M7:	EQH43_02310	0.61483	cell division protein ZapA	ribonuclease HIII	CvpA family protein
M8:	recO	0.61722	DNA repair protein RecO	pyridoxal phosphate-dependent aminotransferase	phosphate acyltransferase PlsX
M9:	EQH43_09995	0.55009	tRNA-Lys	tRNA-Leu	tRNA-Asp
M10:	EQH43_01060	0.64618	YesL family protein	MptD family putative ECF transporter Scomponent	sensor histidine kinase
M12:	EQH43_03555	0.6265	cystathionine beta-lyase	GTPase HflX	ribonuclease Z
M13:	EQH43_00545	0.60675	CoA-disulfide reductase	rhodanese-like domain-containing protein	nucleoside phosphorylase
M14:	glnR	0.54484	transcriptional repressor GlnR	aromatic acid exporter family protein	type I glutamate--ammonia ligase
M16:	EQH43_03415	0.60774	GNAT family N-acetyltransferase	GNAT family acetyltransferase	S8 family serine peptidase
M17:	rsfS	0.577	ribosome silencing factor	class I SAM-dependent methyltransferase	cysteine hydrolase family protein
M18:	yqeK	0.60349	bis(5'-nucleosyl)-tetraphosphatase (symmetrical)YqeK	cysteine hydrolase family protein	nicotinate-nucleotide adenylyltransferase
M19:	EQH43_01225	0.59015	DNA primase family protein	primase alpha helix C-terminal domain-containingprotein	hypothetical protein
M20:	EQH43_05685	0.57852	DUF4649 family protein	redox-sensing transcriptional repressor Rex	DUF1831 domain-containing protein
M22:	EQH43_RS10945	0.59027	VWA domain-containing protein	hypothetical protein	DUF5979 domain-containing protein
M23:	EQH43_06485	0.58206	TIGR03943 family protein	permease	alpha/beta hydrolase
M24:	EQH43_00200	0.5826	RNA-binding S4 domain-containing protein	transcription-repair coupling factor	septum formation initiator family protein
M25:	EQH43_01580	0.56609	hypothetical protein	leucine--tRNA ligase	GNAT family protein
M29:	secE	0.55221	preprotein translocase subunit SecE	transcription termination/antiterminationprotein NusG	50S ribosomal protein L33
M30:	EQH43_06025	0.57335	transmembrane domain-containing protein	thiol-disulfide oxidoreductase-associatedmembrane protein CcdA2	hypothetical protein
M32:	EQH43_09995	0.59373	tRNA-Lys	tRNA-Leu	tRNA-Asp
M34:	EQH43_06745	0.61185	DUF2969 domain-containing protein	tRNA-Tyr	pyroglutamyl-peptidase I
M36:	EQH43_05640	0.58335	GNAT family N-acetyltransferase	UDP-N-acetylglucosamine1-carboxyvinyltransferase	CBS-HotDog domain-containing transcriptionfactor SpxR
M37:	yidA	0.59421	sugar-phosphatase	SAP domain-containing protein	HD domain-containing protein
M39:	EQH43_00015	0.5902	DUF951 family protein	DNA polymerase III subunit beta	DUF1492 domain-containing protein
M40:	EQH43_RS10840	0.61939	N-6 DNA methylase	DNA topoisomerase IV subunit A	DNA topoisomerase IV subunit B
M41:	EQH43_05880	0.62712	diacylglycerol kinase family lipid kinase	IS630 family transposase	ATP-dependent nuclease subunit B
M42:	galT	0.6138	UDP-glucose--hexose-1-phosphateuridylyltransferase	UDP-glucose 4-epimerase GalE	phosphate uptake regulator PhoU
M43:	EQH43_04875	0.58809	YbaN family protein	type I DNA topoisomerase	copper homeostasis protein CutC
M44:	glf	0.59737	UDP-galactopyranose mutase	dTDP-4-dehydrorhamnose reductase	peptide ABC transporter substrate-bindingprotein
M45:	EQH43_06695	0.6261	cysteine desulfurase	SUF system NifU family Fe-S cluster assemblyprotein	Fe-S cluster assembly protein SufD
M46:	EQH43_07765	0.61861	tRNA (adenine(22)-N(1))-methyltransferase TrmK	Nif3-like dinuclear metal center hexamericprotein	hypothetical protein
M47:	EQH43_05115	0.59238	bacteriocin immunity protein	tRNA pseudouridine(55) synthase TruB	uridine kinase
M48:	EQH43_RS10885	0.57794	transposase	ISL3 family transposase	glycosyltransferase family 4 protein
M49:	EQH43_01830	0.59504	hypothetical protein	hypothetical protein	hypothetical protein
M50:	EQH43_03045	0.59192	hypothetical protein	hypothetical protein	hypothetical protein
M52:	EQH43_00855	0.58518	hypothetical protein	hypothetical protein	hypothetical protein
M53:	EQH43_01275	0.58852	IreB family regulatory phosphoprotein	SP0191 family lipoprotein	Holliday junction resolvase RuvX
M59:	aspS	0.56363	aspartate--tRNA ligase	YitT family protein	hypothetical protein
M61:	EQH43_03055	0.56041	DUF1858 domain-containing protein	hypothetical protein	DUF438 domain-containing protein
M62:	EQH43_11205	0.61481	energy-coupling factor transporter transmembraneprotein EcfT	rod shape-determining protein MreC	energy-coupling factor transporter ATPase
M63:	EQH43_09325	0.60492	DUF4651 domain-containing protein	thioredoxin family protein	hypothetical protein
M64:	EQH43_01205	0.61988	hypothetical protein	hypothetical protein	hypothetical protein
M65:	EQH43_02435	0.56571	CPBP family intramembrane glutamicendopeptidase	hypothetical protein	transcription antitermination factor NusB
M66:	fabD	0.59897	ACP S-malonyltransferase	enoyl-[acyl-carrier-protein] reductase FabK	3-oxoacyl-[acyl-carrier-protein] reductase
M67:	EQH43_01755	0.56209	folylpolyglutamate synthase/dihydrofolatesynthase family protein	dihydropteroate synthase	GTP cyclohydrolase I FolE
M68:	EQH43_04880	0.58928	copper homeostasis protein CutC	YbaN family protein	MmcQ/YjbR family DNA-binding protein
M69:	EQH43_01490	0.57756	ACT domain-containing protein	50S ribosomal protein L17	PFL family protein
M70:	EQH43_00045	0.54094	hypothetical protein	hypothetical protein	hypothetical protein
M71:	EQH43_08795	0.61483	phosphate uptake regulator PhoU	UDP-glucose--hexose-1-phosphateuridylyltransferase	protein phosphatase 2C domain-containingprotein
M73:	EQH43_05545	0.63101	Type 1 glutamine amidotransferase-likedomain-containing protein	aminoglycoside 6'-N-acetyltransferase	aminoglycoside phosphotransferase
M74:	rocS	0.60064	chromosome segregation protein RocS	3'-5' exonuclease	5'-methylthioadenosine/adenosylhomocysteinenucleosidase
M75:	EQH43_08590	0.54177	type II toxin-antitoxin system HicA familytoxin	type II toxin-antitoxin system HicB familyantitoxin	hypothetical protein
M76:	EQH43_09085	0.61016	ABC transporter ATP-binding protein	ATP-binding cassette domain-containing protein	oligopeptide ABC transporter permease OppC
M77:	EQH43_09320	0.57161	thioredoxin family protein	DUF4479 and tRNA-binding domain-containingprotein	DUF4651 domain-containing protein
M79:	EQH43_11085	0.58513	CtsR family transcriptional regulator	ATP-dependent Clp protease ATP-binding subunit	ABC transporter ATP-binding protein
M80:	EQH43_08945	0.5957	MarR family transcriptional regulator	nuclear transport factor 2 family protein	bacteriocin immunity protein
M81:	EQH43_01675	0.58935	type II toxin-antitoxin system RelB/DinJ familyantitoxin	PolC-type DNA polymerase III	type II toxin-antitoxin system YafQ familytoxin
